# Acute in vivo proximity labeling for membrane targeted proteomics in neuronal circuits

**DOI:** 10.64898/2025.12.04.691871

**Authors:** Maribel Anguiano, Run Zhang, Melanie Robles, Kaden P. Adams, Michelle R. Salemi, Brett S. Phinney, Christopher S. Leung, Ethan M. Fenton, Kuldeep Giri, Elinor Lewis, Sophia Lin, Jennifer L. Whistler, Alex S. Nord, Christina K. Kim

## Abstract

Despite the growing use of proximity labeling tools, there are limited techniques available to identify subcellularly localized proteins within targeted neuronal circuits on acute timescales in vivo. We engineered membrane targeted versions of the proximity labeling enzyme TurboID and validated their use for proteomic discovery in the mouse brain. We optimized an in vivo protocol to identify proteins in cell bodies and long range neuronal projections, and proteins differentially detected during acute drug labeling windows.

**SUMMARY:** A major goal within molecular systems neuroscience is to bridge the study of neuronal circuit function with changes in protein expression and localization in awake behaving animals. However, there are limited tools for capturing changes in subcellularly-defined proteomes within neuronal circuits during activity-gated timescales in vivo. Here, we engineered targeted versions of the proximity labeling enzyme TurboID, to tag proteins at the neuronal membrane during a user-delivered biotin injection. We optimized a labeling strategy that enables a one-to-two-hour labeling window and tagged proteins in medial prefrontal cortex (mPFC) cell bodies and corresponding axons in a downstream projection. We performed proteomics to identify proteins enriched in mPFC cell bodies and terminals, and upregulated in mPFC cell bodies following an acute cocaine injection. These advancements enable the detection of proteins at the subcellular level within short labeling windows, allowing identification of stimulus-specific proteomes in behaving mice.
