## Supplementary material for "Acute in vivo proximity labeling for membrane targeted proteomics in neuronal circuits": Table S4

### Sheet: NrxnPFC
ProteinGroups	AVG Log2 Ratio	Qvalue	Genes	ProteinDescriptions	is_contaminant	contaminant_category	contaminant_reason	contaminant_genes
E9PWQ3	2.50949	0.0044726	Col6a3	Collagen, type VI, alpha 3	TRUE	Collagens	Gene name match: col6a3	col6a3
P15508	2.47692	0.00400393	Sptb	Spectrin beta chain, erythrocytic	TRUE	Red_blood_cell	Gene name match: sptb	sptb
Q91ZU6	2.44041	0.00565573	Dst	Dystonin	TRUE	UniProt_location	UniProt location: desmosome
Q68FH0	2.10769	0.00318902	Pkp4	Plakophilin-4	TRUE	Desmosomal	Gene name match: pkp4	pkp4
P02468	1.92922	0.00340769	Lamc1	Laminin subunit gamma-1	TRUE	Laminins	Gene name match: lamc1	lamc1
Q3TTY5	1.92221	0.00217869	Krt2	Keratin, type II cytoskeletal 2 epidermal	TRUE	Keratins	Gene name match: krt2	krt2
P01869	1.89611	0.0116223	Ighg1	Ig gamma-1 chain C region, membrane-bound form	TRUE	Immunoglobulins	Gene name match: ighg1	ighg1
Q61292	1.78693	0.00397343	Lamb2	Laminin subunit beta-2	TRUE	Laminins	Gene name match: lamb2	lamb2
P70232	1.73657	0.0029747	Chl1	Neural cell adhesion molecule L1-like protein	TRUE	UniProt_location	UniProt location: extracellular matrix
P02769	1.67893	0.0116362	ALB	Serum albumin	TRUE	Blood_plasma	Gene name match: alb	alb
Q02357	1.6544	0.00239007	Ank1	Ankyrin-1	TRUE	Red_blood_cell	Gene name match: ank1	ank1
P01872	1.64874	0.0138191	Ighm	Immunoglobulin heavy constant mu	TRUE	Immunoglobulins	Gene name match: ighm	ighm
Q05793	1.55327	0.00716744	Hspg2	Basement membrane-specific heparan sulfate proteoglycan core protein	TRUE	UniProt_location	UniProt location: extracellular matrix
Q61282	1.41007	0.00715837	Acan	Aggrecan core protein	TRUE	UniProt_location	UniProt location: extracellular matrix
Q01149	1.40804	0.00464685	Col1a2	Collagen alpha-2(I) chain	TRUE	Collagens	Gene name match: col1a2	col1a2
Q14533	1.40632	0.00301212	KRT81	Keratin, type II cuticular Hb1	TRUE	Keratins	Gene name match: krt81	krt81
Q9QUP5	1.34011	0.00228376	Hapln1	Hyaluronan and proteoglycan link protein 1	TRUE	UniProt_location	UniProt location: extracellular matrix
P11087	1.33799	0.00239007	Col1a1	Collagen alpha-1(I) chain	TRUE	Collagens	Gene name match: col1a1	col1a1
Q02819	1.32216	0.00657326	Nucb1	Nucleobindin-1	TRUE	UniProt_location	UniProt location: extracellular matrix
A0A075B5T3;P01796;P01797;P01799;P01800;P01801;P01802	1.21452	0.0292958	Ighv6-6;-;-;-;-;-;-	Ig-like domain-containing protein;Ig heavy chain V-III region A4;Ig heavy chain V-III region U61;Ig heavy chain V-III region ABE-47N;Ig heavy chain V-III region T957;Ig heavy chain V-III region J606;Ig heavy chain V-III region W3082	TRUE	Immunoglobulins	Ig prefix: ighv6-6	ighv6-6
P14211	1.16663	0.00681212	Calr	Calreticulin	TRUE	UniProt_location	UniProt location: extracellular matrix
P14106	1.13064	0.00336818	C1qb	Complement C1q subcomponent subunit B	TRUE	Blood_plasma	Gene name match: c1qb	c1qb
Q61171	1.12933	0.00713185	Prdx2	Peroxiredoxin-2	TRUE	Red_blood_cell	Gene name match: prdx2	prdx2
A0A075B5K8;A0A0B4J1I0;A0A140T8M0;A0A140T8N1;P01631	1.11816	0.0233741	Igkv1-99;Igkv1-110;Igkv1-117;Igkv1-88;-	Ig-like domain-containing protein;Ig-like domain-containing protein;Ig-like domain-containing protein;Ig-like domain-containing protein;Ig kappa chain V-II region 26-10	TRUE	Immunoglobulins	Ig prefix: igkv1-88	igkv1-99; igkv1-110; igkv1-117; igkv1-88
P15116	1.10395	0.00246153	Cdh2	Cadherin-2	TRUE	UniProt_location	UniProt location: desmosome
Q61361	1.10186	0.00174472	Bcan	Brevican core protein	TRUE	UniProt_location	UniProt location: extracellular matrix
Q8VCM7	1.08176	0.0275315	Fgg	Fibrinogen gamma chain	TRUE	Blood_plasma	Gene name match: fgg	fgg
P08226	1.0666	0.00853282	Apoe	Apolipoprotein E	TRUE	Blood_plasma	Gene name match: apoe	apoe
P98086	1.04289	0.0194917	C1qa	Complement C1q subcomponent subunit A	TRUE	Blood_plasma	Gene name match: c1qa	c1qa
Q61001	1.01564	0.00093196	Lama5	Laminin subunit alpha-5	TRUE	Laminins	Gene name match: lama5	lama5
A0A075B5V1	1.0055	0.0175517	Ighv1-31	Ig-like domain-containing protein	TRUE	Immunoglobulins	Ig prefix: ighv1-31	ighv1-31
E9PV24	0.965773	0.0476899	Fga	Fibrinogen alpha chain	TRUE	Blood_plasma	Gene name match: fga	fga
Q9QXS1	0.8698	0.00702855	Plec	Plectin	TRUE	UniProt_location	UniProt location: desmosome
A0A1Y7VJN6;P03987	0.842237	0.0151003	Ighg3;-	Immunoglobulin heavy constant gamma 3;Ig gamma-3 chain C region	TRUE	Immunoglobulins	Gene name match: ighg3	ighg3
P01837	0.827396	0.0272953	Igkc	Immunoglobulin kappa constant	TRUE	Immunoglobulins	Gene name match: igkc	igkc
Q8BYI9	0.813413	0.00210992	Tnr	Tenascin-R	TRUE	UniProt_location	UniProt location: extracellular matrix
P70663	0.753429	0.0130473	Sparcl1	SPARC-like protein 1	TRUE	UniProt_location	UniProt location: extracellular matrix
P01863;P01865	0.721465	0.0235898	Ighg;Igh-1a	Ig gamma-2A chain C region, A allele;Ig gamma-2A chain C region, membrane-bound form	TRUE	Immunoglobulins	Gene name match: igh-1a	igh-1a
Q15323	0.64736	0.0325979	KRT31	Keratin, type I cuticular Ha1	TRUE	Keratins	Gene name match: krt31	krt31
P16045	0.610448	0.0232976	Lgals1	Galectin-1	TRUE	UniProt_location	UniProt location: extracellular matrix
P02768	0.502931	0.0173271	ALB	Serum albumin	TRUE	Blood_plasma	Gene name match: alb	alb
Q8K0E8	0.365628	0.0404388	Fgb	Fibrinogen beta chain	TRUE	Blood_plasma	Gene name match: fgb	fgb
P78385	0.1372	0.0353809	KRT83	Keratin, type II cuticular Hb3	TRUE	Keratins	Gene name match: krt83	krt83
Q921I1	0.0910063	0.0365064	Tf	Serotransferrin	TRUE	Blood_plasma	Gene name match: tf	tf
P68871	-0.0127388	0.047996	HBB	Hemoglobin subunit beta	TRUE	Red_blood_cell	Gene name match: hbb	hbb
Q08189	-0.565458	0.0172122	Tgm3	Protein-glutamine gamma-glutamyltransferase E	TRUE	Cornified_envelope	Gene name match: tgm3	tgm3
Q3UV17	-0.857366	0.0231328	Krt76	Keratin, type II cytoskeletal 2 oral	TRUE	Keratins	Gene name match: krt76	krt76
Q2VIS4	-0.952568	0.0166444	Flg2	Filaggrin-2	TRUE	Cornified_envelope	Gene name match: flg2	flg2
P35527	-0.971951	0.0210952	KRT9	Keratin, type I cytoskeletal 9	TRUE	Keratins	Gene name match: krt9	krt9
P07356	-1.03687	0.0329136	Anxa2	Annexin A2	TRUE	UniProt_location	UniProt location: extracellular matrix
P35908	-1.19479	0.0175308	KRT2	Keratin, type II cytoskeletal 2 epidermal	TRUE	Keratins	Gene name match: krt2	krt2
P04264	-1.24199	0.01278	KRT1	Keratin, type II cytoskeletal 1	TRUE	Keratins	Gene name match: krt1	krt1
Q0VBK2	-1.26523	0.0277585	Krt80	Keratin, type II cytoskeletal 80	TRUE	Keratins	Gene name match: krt80	krt80
P13645	-1.30274	0.0186707	KRT10	Keratin, type I cytoskeletal 10	TRUE	Keratins	Gene name match: krt10	krt10
Q00623	-1.35717	0.0011514	Apoa1	Apolipoprotein A-I	TRUE	Blood_plasma	Gene name match: apoa1	apoa1
Q8VCW2;Q9Z320	-1.37732	0.0183153	Krt25;Krt27	Keratin, type I cytoskeletal 25;Keratin, type I cytoskeletal 27	TRUE	Keratins	Gene name match: krt27	krt25; krt27
E9Q557	-1.39157	0.0119077	Dsp	Desmoplakin	TRUE	Desmosomal	Gene name match: dsp	dsp
Q61495;Q7TSF1	-1.41256	0.015295	Dsg1a;Dsg1b	Desmoglein-1-alpha;Desmoglein-1-beta	TRUE	UniProt_location	UniProt location: desmosome
Q9JLF6	-1.42064	0.0121917	Tgm1	Protein-glutamine gamma-glutamyltransferase K	TRUE	Cornified_envelope	Gene name match: tgm1	tgm1
P19001	-1.43536	0.0147151	Krt19	Keratin, type I cytoskeletal 19	TRUE	Keratins	Gene name match: krt19	krt19
Q02257	-1.5883	0.0100663	Jup	Junction plakoglobin	TRUE	Desmosomal	Gene name match: jup	jup
Q922U2	-1.61503	0.00819441	Krt5	Keratin, type II cytoskeletal 5	TRUE	Keratins	Gene name match: krt5	krt5
Q9R0H5	-1.86896	0.0100391	Krt71	Keratin, type II cytoskeletal 71	TRUE	Keratins	Gene name match: krt71	krt71
Q61781	-1.9667	0.00838038	Krt14	Keratin, type I cytoskeletal 14	TRUE	Keratins	Gene name match: krt14	krt14
Q9QWL7	-2.15964	0.00716351	Krt17	Keratin, type I cytoskeletal 17	TRUE	Keratins	Gene name match: krt17	krt17
P97350	-2.33015	0.00821981	Pkp1	Plakophilin-1	TRUE	Desmosomal	Gene name match: pkp1	pkp1
P50446	-2.56277	0.00508095	Krt6a	Keratin, type II cytoskeletal 6A	TRUE	Keratins	Gene name match: krt6a	krt6a
O77727	-2.63984	0.00269481	KRT15	Keratin, type I cytoskeletal 15	TRUE	Keratins	Gene name match: krt15	krt15
Q8BGZ7	-2.91137	0.00118951	Krt75	Keratin, type II cytoskeletal 75	TRUE	Keratins	Gene name match: krt75	krt75
P08730	-3.07	0.0047684	Krt13	Keratin, type I cytoskeletal 13	TRUE	Keratins	Gene name match: krt13	krt13
Q9Z2K1	-3.15478	0.00386861	Krt16	Keratin, type I cytoskeletal 16	TRUE	Keratins	Gene name match: krt16	krt16
A8DUK4	-4.29179	0.00446949	Hbb-bs	GLOBIN domain-containing protein	TRUE	Red_blood_cell	Gene name match: hbb-bs	hbb-bs
P01942	-4.78007	0.0038343	Hba	Hemoglobin subunit alpha	TRUE	Red_blood_cell	Gene name match: hba	hba

### Sheet: CAAXPFC
ProteinGroups	AVG Log2 Ratio	Qvalue	Genes	ProteinDescriptions	is_contaminant	contaminant_category	contaminant_reason	contaminant_genes
Q8BLU0	1.80778	0.0266907	Flrt2	Leucine-rich repeat transmembrane protein FLRT2	TRUE	UniProt_location	UniProt location: extracellular matrix
P97927	1.50805	0.0427046	Lama4	Laminin subunit alpha-4	TRUE	Laminins	Gene name match: lama4	lama4
Q8R2Z5	1.49101	0.00867205	Vwa1	von Willebrand factor A domain-containing protein 1	TRUE	UniProt_location	UniProt location: extracellular matrix
P54320	1.33115	0.0518925	Eln	Elastin	TRUE	Other_ECM	Gene name match: eln	eln
Cont_Q3SY84	1.2101	0.0418112	KRT71	Keratin, type II cytoskeletal 71	TRUE	Keratins	Gene name match: krt71	krt71
Cont_Q5D862	1.18845	0.0404989	FLG2	Filaggrin-2	TRUE	Cornified_envelope	Gene name match: flg2	flg2
Cont_P02535;P02535	1.13036	0.0167533	Krt10	Keratin, type I cytoskeletal 10;Keratin, type I cytoskeletal 10	TRUE	Keratins	Gene name match: krt10	krt10
E9PWQ3	0.975597	0.0457063	Col6a3	Collagen, type VI, alpha 3	TRUE	Collagens	Gene name match: col6a3	col6a3
P07356	0.909387	0.014013	Anxa2	Annexin A2	TRUE	UniProt_location	UniProt location: extracellular matrix
Cont_P13645	0.872478	0.0660472	KRT10	Keratin, type I cytoskeletal 10	TRUE	Keratins	Gene name match: krt10	krt10
Q61171	0.867452	0.0665273	Prdx2	Peroxiredoxin-2	TRUE	Red_blood_cell	Gene name match: prdx2	prdx2
P15116	0.826157	0.0229655	Cdh2	Cadherin-2	TRUE	UniProt_location	UniProt location: desmosome
Cont_P02769	0.796719	0.0772241	ALB	Albumin	TRUE	Blood_plasma	Gene name match: alb	alb
Cont_Q3TTY5;Q3TTY5	0.730269	0.0658194	Krt2	Keratin, type II cytoskeletal 2 epidermal;Keratin, type II cytoskeletal 2 epidermal	TRUE	Keratins	Gene name match: krt2	krt2
Q05793	0.642503	0.201065	Hspg2	Basement membrane-specific heparan sulfate proteoglycan core protein	TRUE	UniProt_location	UniProt location: extracellular matrix
Q61001	0.629268	0.125711	Lama5	Laminin subunit alpha-5	TRUE	Laminins	Gene name match: lama5	lama5
Q9QXS1	0.595253	0.0587195	Plec	Plectin	TRUE	UniProt_location	UniProt location: desmosome
E9Q557	0.516227	0.214873	Dsp	Desmoplakin	TRUE	Desmosomal	Gene name match: dsp	dsp
Q8BYI9	0.352291	0.261754	Tnr	Tenascin-R	TRUE	UniProt_location	UniProt location: extracellular matrix
Cont_Q99456	0.222897	0.171199	KRT12	Keratin, type I cytoskeletal 12	TRUE	Keratins	Gene name match: krt12	krt12
Q02257	0.197887	0.0827157	Jup	Junction plakoglobin	TRUE	Desmosomal	Gene name match: jup	jup
Cont_P35908	-0.0172951	0.225743	KRT2	Keratin, type II cytoskeletal 2 epidermal	TRUE	Keratins	Gene name match: krt2	krt2
P08122	-0.0637508	0.189023	Col4a2	Collagen alpha-2(IV) chain	TRUE	Collagens	Gene name match: col4a2	col4a2
Cont_P12763	-0.068114	0.107128	AHSG	Alpha-2-HS-glycoprotein	TRUE	Blood_plasma	Gene name match: ahsg	ahsg
P07724	-0.209036	0.20514	Alb	Albumin	TRUE	Blood_plasma	Gene name match: alb	alb
P11276	-0.297172	0.127042	Fn1	Fibronectin	TRUE	Blood_plasma	Gene name match: fn1	fn1
Q61292	-0.459986	0.15008	Lamb2	Laminin subunit beta-2	TRUE	Laminins	Gene name match: lamb2	lamb2
Cont_P08779	-0.531625	0.11319	KRT16	Keratin, type I cytoskeletal 16	TRUE	Keratins	Gene name match: krt16	krt16
Cont_P04264	-0.547193	0.136564	KRT1	Keratin, type II cytoskeletal 1	TRUE	Keratins	Gene name match: krt1	krt1
P02468	-0.574021	0.0678356	Lamc1	Laminin subunit gamma-1	TRUE	Laminins	Gene name match: lamc1	lamc1
Q01149	-0.684415	0.153134	Col1a2	Collagen alpha-2(I) chain	TRUE	Collagens	Gene name match: col1a2	col1a2
Cont_P02533	-0.796845	0.0834323	KRT14	Keratin, type I cytoskeletal 14	TRUE	Keratins	Gene name match: krt14	krt14
P11087	-0.837608	0.156184	Col1a1	Collagen alpha-1(I) chain	TRUE	Collagens	Gene name match: col1a1	col1a1
A8DUK4	-0.916664	0.0430718	Hbb-bs	GLOBIN domain-containing protein	TRUE	Red_blood_cell	Gene name match: hbb-bs	hbb-bs
Cont_P02538;Cont_P48668	-1.12425	0.0568677	KRT6A;KRT6C	Keratin, type II cytoskeletal 6A;Keratin, type II cytoskeletal 6C	TRUE	Keratins	Gene name match: krt6a	krt6a
Cont_P35527	-1.1487	0.08653	KRT9	Keratin, type I cytoskeletal 9	TRUE	Keratins	Gene name match: krt9	krt9
Cont_P13647	-2.20639	0.0156863	KRT5	Keratin, type II cytoskeletal 5	TRUE	Keratins	Gene name match: krt5	krt5

### Sheet: NAc
ProteinGroups	AVG Log2 Ratio	Qvalue	Genes	ProteinDescriptions	is_contaminant	contaminant_category	contaminant_reason	contaminant_genes
Q61495;Q7TSF1	2.1058	0.00750125	Dsg1a;Dsg1b	Desmoglein-1-alpha;Desmoglein-1-beta	TRUE	UniProt_location	UniProt location: desmosome
Q2VIS4	1.90024	0.00887492	Flg2	Filaggrin-2	TRUE	Cornified_envelope	Gene name match: flg2	flg2
P02535	1.86884	0.00353542	Krt10	Keratin, type I cytoskeletal 10	TRUE	Keratins	Gene name match: krt10	krt10
Q9JLF6	1.68614	0.0163563	Tgm1	Protein-glutamine gamma-glutamyltransferase K	TRUE	Cornified_envelope	Gene name match: tgm1	tgm1
P08226	1.64886	0.00273067	Apoe	Apolipoprotein E	TRUE	Blood_plasma	Gene name match: apoe	apoe
P98086	1.60573	0.0060998	C1qa	Complement C1q subcomponent subunit A	TRUE	Blood_plasma	Gene name match: c1qa	c1qa
O77727	1.59933	0.00298284	KRT15	Keratin, type I cytoskeletal 15	TRUE	Keratins	Gene name match: krt15	krt15
P35908	1.58063	0.00571703	KRT2	Keratin, type II cytoskeletal 2 epidermal	TRUE	Keratins	Gene name match: krt2	krt2
P13645	1.50473	0.00884445	KRT10	Keratin, type I cytoskeletal 10	TRUE	Keratins	Gene name match: krt10	krt10
P15116	1.45434	0.0119192	Cdh2	Cadherin-2	TRUE	UniProt_location	UniProt location: desmosome
Q0VBK2	1.41292	0.00400032	Krt80	Keratin, type II cytoskeletal 80	TRUE	Keratins	Gene name match: krt80	krt80
Q68FH0	1.41292	0.00927352	Pkp4	Plakophilin-4	TRUE	Desmosomal	Gene name match: pkp4	pkp4
Q9QUP5	1.36595	0.00291143	Hapln1	Hyaluronan and proteoglycan link protein 1	TRUE	UniProt_location	UniProt location: extracellular matrix
Q91ZU6	1.36536	0.0117873	Dst	Dystonin	TRUE	UniProt_location	UniProt location: desmosome
Q14533	1.33733	0.00304009	KRT81	Keratin, type II cuticular Hb1	TRUE	Keratins	Gene name match: krt81	krt81
Q61361	1.32769	0.00370086	Bcan	Brevican core protein	TRUE	UniProt_location	UniProt location: extracellular matrix
P15508	1.32027	0.00273067	Sptb	Spectrin beta chain, erythrocytic	TRUE	Red_blood_cell	Gene name match: sptb	sptb
Q02357	1.28953	0.0169615	Ank1	Ankyrin-1	TRUE	Red_blood_cell	Gene name match: ank1	ank1
Q61171	1.27234	0.00273067	Prdx2	Peroxiredoxin-2	TRUE	Red_blood_cell	Gene name match: prdx2	prdx2
P70232	1.26797	0.00389285	Chl1	Neural cell adhesion molecule L1-like protein	TRUE	UniProt_location	UniProt location: extracellular matrix
Q02819	1.26013	0.00316703	Nucb1	Nucleobindin-1	TRUE	UniProt_location	UniProt location: extracellular matrix
P01872	1.22274	0.0172752	Ighm	Immunoglobulin heavy constant mu	TRUE	Immunoglobulins	Gene name match: ighm	ighm
Q61781	1.21838	0.00800583	Krt14	Keratin, type I cytoskeletal 14	TRUE	Keratins	Gene name match: krt14	krt14
Q9R0H5	1.21088	0.00500427	Krt71	Keratin, type II cytoskeletal 71	TRUE	Keratins	Gene name match: krt71	krt71
P14211	1.1738	0.00279354	Calr	Calreticulin	TRUE	UniProt_location	UniProt location: extracellular matrix
Q02257	1.16555	0.0028461	Jup	Junction plakoglobin	TRUE	Desmosomal	Gene name match: jup	jup
P50446	1.15172	0.00923295	Krt6a	Keratin, type II cytoskeletal 6A	TRUE	Keratins	Gene name match: krt6a	krt6a
Q15323	1.10617	0.0120579	KRT31	Keratin, type I cuticular Ha1	TRUE	Keratins	Gene name match: krt31	krt31
Q6IFZ6	1.09842	0.0241754	Krt77	Keratin, type II cytoskeletal 1b	TRUE	Keratins	Gene name match: krt77	krt77
P07356	1.08394	0.00556038	Anxa2	Annexin A2	TRUE	UniProt_location	UniProt location: extracellular matrix
Q9QXS1	1.07056	0.00342797	Plec	Plectin	TRUE	UniProt_location	UniProt location: desmosome
P01863;P01865	1.06084	0.0188253	Ighg;Igh-1a	Ig gamma-2A chain C region, A allele;Ig gamma-2A chain C region, membrane-bound form	TRUE	Immunoglobulins	Gene name match: igh-1a	igh-1a
P02769	1.00429	0.0111928	ALB	Serum albumin	TRUE	Blood_plasma	Gene name match: alb	alb
Q8BYI9	0.997823	0.00349121	Tnr	Tenascin-R	TRUE	UniProt_location	UniProt location: extracellular matrix
Q3UV17	0.970286	0.00282033	Krt76	Keratin, type II cytoskeletal 2 oral	TRUE	Keratins	Gene name match: krt76	krt76
A0A075B5V1	0.964589	0.0217886	Ighv1-31	Ig-like domain-containing protein	TRUE	Immunoglobulins	Ig prefix: ighv1-31	ighv1-31
A0A075B5T3;P01796;P01797;P01799;P01800;P01801;P01802	0.930714	0.0213756	Ighv6-6;-;-;-;-;-;-	Ig-like domain-containing protein;Ig heavy chain V-III region A4;Ig heavy chain V-III region U61;Ig heavy chain V-III region ABE-47N;Ig heavy chain V-III region T957;Ig heavy chain V-III region J606;Ig heavy chain V-III region W3082	TRUE	Immunoglobulins	Ig prefix: ighv6-6	ighv6-6
Q922U2	0.927131	0.00500427	Krt5	Keratin, type II cytoskeletal 5	TRUE	Keratins	Gene name match: krt5	krt5
E9PV24	0.901926	0.0310292	Fga	Fibrinogen alpha chain	TRUE	Blood_plasma	Gene name match: fga	fga
O76009	0.881484	0.0189366	KRT33A	Keratin, type I cuticular Ha3-I	TRUE	Keratins	Gene name match: krt33a	krt33a
P16045	0.857004	0.0229703	Lgals1	Galectin-1	TRUE	UniProt_location	UniProt location: extracellular matrix
P01837	0.844788	0.0264043	Igkc	Immunoglobulin kappa constant	TRUE	Immunoglobulins	Gene name match: igkc	igkc
P19001	0.842267	0.0279785	Krt19	Keratin, type I cytoskeletal 19	TRUE	Keratins	Gene name match: krt19	krt19
P70663	0.822909	0.00804791	Sparcl1	SPARC-like protein 1	TRUE	UniProt_location	UniProt location: extracellular matrix
E9Q557	0.797339	0.0296937	Dsp	Desmoplakin	TRUE	Desmosomal	Gene name match: dsp	dsp
P14106	0.756029	0.0131439	C1qb	Complement C1q subcomponent subunit B	TRUE	Blood_plasma	Gene name match: c1qb	c1qb
P01867	0.748837	0.0248169	Igh-3	Ig gamma-2B chain C region	TRUE	Immunoglobulins	Gene name match: igh-3	igh-3
A0A075B5K8;A0A0B4J1I0;A0A140T8M0;A0A140T8N1;P01631	0.748313	0.0252126	Igkv1-99;Igkv1-110;Igkv1-117;Igkv1-88;-	Ig-like domain-containing protein;Ig-like domain-containing protein;Ig-like domain-containing protein;Ig-like domain-containing protein;Ig kappa chain V-II region 26-10	TRUE	Immunoglobulins	Ig prefix: igkv1-88	igkv1-99; igkv1-110; igkv1-117; igkv1-88
A0A1Y7VJN6;P03987	0.736864	0.00903553	Ighg3;-	Immunoglobulin heavy constant gamma 3;Ig gamma-3 chain C region	TRUE	Immunoglobulins	Gene name match: ighg3	ighg3
P04264	0.722115	0.00582683	KRT1	Keratin, type II cytoskeletal 1	TRUE	Keratins	Gene name match: krt1	krt1
Q08189	0.695895	0.0215666	Tgm3	Protein-glutamine gamma-glutamyltransferase E	TRUE	Cornified_envelope	Gene name match: tgm3	tgm3
P01869	0.642936	0.0404795	Ighg1	Ig gamma-1 chain C region, membrane-bound form	TRUE	Immunoglobulins	Gene name match: ighg1	ighg1
P35527	0.622386	0.0105873	KRT9	Keratin, type I cytoskeletal 9	TRUE	Keratins	Gene name match: krt9	krt9
Q921I1	0.614736	0.0139016	Tf	Serotransferrin	TRUE	Blood_plasma	Gene name match: tf	tf
Q8VCM7	0.566542	0.0684758	Fgg	Fibrinogen gamma chain	TRUE	Blood_plasma	Gene name match: fgg	fgg
P02768	0.554007	0.009939	ALB	Serum albumin	TRUE	Blood_plasma	Gene name match: alb	alb
P68871	0.41784	0.0440706	HBB	Hemoglobin subunit beta	TRUE	Red_blood_cell	Gene name match: hbb	hbb
P01027	0.398914	0.0461733	C3	Complement C3	TRUE	Blood_plasma	Gene name match: c3	c3
Q8K0E8	0.272588	0.0501746	Fgb	Fibrinogen beta chain	TRUE	Blood_plasma	Gene name match: fgb	fgb
P08730	0.223384	0.0818311	Krt13	Keratin, type I cytoskeletal 13	TRUE	Keratins	Gene name match: krt13	krt13
Q8BGZ7	0.129619	0.0221898	Krt75	Keratin, type II cytoskeletal 75	TRUE	Keratins	Gene name match: krt75	krt75
Q9Z2K1	0.110593	0.041739	Krt16	Keratin, type I cytoskeletal 16	TRUE	Keratins	Gene name match: krt16	krt16
P07724	-0.223442	0.0633102	Alb	Albumin	TRUE	Blood_plasma	Gene name match: alb	alb
Q00623	-0.410049	0.0356345	Apoa1	Apolipoprotein A-I	TRUE	Blood_plasma	Gene name match: apoa1	apoa1
Q14525	-0.469206	0.0761727	KRT33B	Keratin, type I cuticular Ha3-II	TRUE	Keratins	Gene name match: krt33b	krt33b
P02468	-0.557426	0.0417694	Lamc1	Laminin subunit gamma-1	TRUE	Laminins	Gene name match: lamc1	lamc1
P97927	-0.586762	0.0262443	Lama4	Laminin subunit alpha-4	TRUE	Laminins	Gene name match: lama4	lama4
Q61001	-0.722233	0.0308115	Lama5	Laminin subunit alpha-5	TRUE	Laminins	Gene name match: lama5	lama5
Q9WVH9	-0.750869	0.0137339	Fbln5	Fibulin-5	TRUE	Other_ECM	Gene name match: fbln5	fbln5
Q01149	-0.839137	0.0357409	Col1a2	Collagen alpha-2(I) chain	TRUE	Collagens	Gene name match: col1a2	col1a2
Q05793	-1.28115	0.0273778	Hspg2	Basement membrane-specific heparan sulfate proteoglycan core protein	TRUE	UniProt_location	UniProt location: extracellular matrix
Q9QWL7	-1.34849	0.085964	Krt17	Keratin, type I cytoskeletal 17	TRUE	Keratins	Gene name match: krt17	krt17
P11087	-1.45541	0.0208347	Col1a1	Collagen alpha-1(I) chain	TRUE	Collagens	Gene name match: col1a1	col1a1
P78385	-1.51498	0.0119026	KRT83	Keratin, type II cuticular Hb3	TRUE	Keratins	Gene name match: krt83	krt83
Q61292	-1.81509	0.0197168	Lamb2	Laminin subunit beta-2	TRUE	Laminins	Gene name match: lamb2	lamb2
E9PWQ3	-2.2863	0.0119192	Col6a3	Collagen, type VI, alpha 3	TRUE	Collagens	Gene name match: col6a3	col6a3
P01942	-3.32858	0.00733003	Hba	Hemoglobin subunit alpha	TRUE	Red_blood_cell	Gene name match: hba	hba
A8DUK4	-4.1366	0.00935644	Hbb-bs	GLOBIN domain-containing protein	TRUE	Red_blood_cell	Gene name match: hbb-bs	hbb-bs

### Sheet: PAG
ProteinGroups	AVG Log2 Ratio	Pvalue	Genes	ProteinDescriptions	is_contaminant	contaminant_category	contaminant_reason	contaminant_genes
A0A075B5K8;A0A0B4J1I0;A0A140T8M0;A0A140T8N1;P01631	2.59104	0.0155867	Igkv1-99;Igkv1-110;Igkv1-117;Igkv1-88;-	Ig-like domain-containing protein;Ig-like domain-containing protein;Ig-like domain-containing protein;Ig-like domain-containing protein;Ig kappa chain V-II region 26-10	TRUE	Immunoglobulins	Ig prefix: igkv1-88	igkv1-99; igkv1-110; igkv1-117; igkv1-88
A0A075B5V1	2.54111	0.00762147	Ighv1-31	Ig-like domain-containing protein	TRUE	Immunoglobulins	Ig prefix: ighv1-31	ighv1-31
A0A1Y7VJN6;P03987	3.76644	0.0207584	Ighg3;-	Immunoglobulin heavy constant gamma 3;Ig gamma-3 chain C region	TRUE	Immunoglobulins	Gene name match: ighg3	ighg3
E9PWQ3	4.12647	0.0188563	Col6a3	Collagen, type VI, alpha 3	TRUE	Collagens	Gene name match: col6a3	col6a3
E9Q557	4.78806	0.0104994	Dsp	Desmoplakin	TRUE	Desmosomal	Gene name match: dsp	dsp
O76009	2.69951	0.00101826	KRT33A	Keratin, type I cuticular Ha3-I	TRUE	Keratins	Gene name match: krt33a	krt33a
O77727	4.8515	0.0130393	KRT15	Keratin, type I cytoskeletal 15	TRUE	Keratins	Gene name match: krt15	krt15
P01837	2.21929	0.014525	Igkc	Immunoglobulin kappa constant	TRUE	Immunoglobulins	Gene name match: igkc	igkc
P01863;P01865	4.48983	0.00881906	Ighg;Igh-1a	Ig gamma-2A chain C region, A allele;Ig gamma-2A chain C region, membrane-bound form	TRUE	Immunoglobulins	Gene name match: igh-1a	igh-1a
P01867	6.01463	0.00674041	Igh-3	Ig gamma-2B chain C region	TRUE	Immunoglobulins	Gene name match: igh-3	igh-3
P01869	5.12454	0.00506848	Ighg1	Ig gamma-1 chain C region, membrane-bound form	TRUE	Immunoglobulins	Gene name match: ighg1	ighg1
P01872	3.66962	0.00561141	Ighm	Immunoglobulin heavy constant mu	TRUE	Immunoglobulins	Gene name match: ighm	ighm
P02468	4.26646	0.0149175	Lamc1	Laminin subunit gamma-1	TRUE	Laminins	Gene name match: lamc1	lamc1
P02769	2.72853	0.00450273	ALB	Serum albumin	TRUE	Blood_plasma	Gene name match: alb	alb
P04264	3.12152	0.017579	KRT1	Keratin, type II cytoskeletal 1	TRUE	Keratins	Gene name match: krt1	krt1
P07724	1.28315	0.017287	Alb	Albumin	TRUE	Blood_plasma	Gene name match: alb	alb
P08730	5.86526	0.0109828	Krt13	Keratin, type I cytoskeletal 13	TRUE	Keratins	Gene name match: krt13	krt13
P11087	2.91347	0.00250362	Col1a1	Collagen alpha-1(I) chain	TRUE	Collagens	Gene name match: col1a1	col1a1
P13645	4.46913	0.0177809	KRT10	Keratin, type I cytoskeletal 10	TRUE	Keratins	Gene name match: krt10	krt10
P35527	3.43366	0.0143696	KRT9	Keratin, type I cytoskeletal 9	TRUE	Keratins	Gene name match: krt9	krt9
P35908	4.75815	0.0177702	KRT2	Keratin, type II cytoskeletal 2 epidermal	TRUE	Keratins	Gene name match: krt2	krt2
P68871	3.37377	0.00092842	HBB	Hemoglobin subunit beta	TRUE	Red_blood_cell	Gene name match: hbb	hbb
P78385	3.7773	0.0221689	KRT83	Keratin, type II cuticular Hb3	TRUE	Keratins	Gene name match: krt83	krt83
P97350	4.83721	0.00702749	Pkp1	Plakophilin-1	TRUE	Desmosomal	Gene name match: pkp1	pkp1
Q01149	3.08733	0.0040663	Col1a2	Collagen alpha-2(I) chain	TRUE	Collagens	Gene name match: col1a2	col1a2
Q02257	4.92785	0.0102839	Jup	Junction plakoglobin	TRUE	Desmosomal	Gene name match: jup	jup
Q08189	4.78184	0.0190149	Tgm3	Protein-glutamine gamma-glutamyltransferase E	TRUE	Cornified_envelope	Gene name match: tgm3	tgm3
Q14533	2.30006	0.0178418	KRT81	Keratin, type II cuticular Hb1	TRUE	Keratins	Gene name match: krt81	krt81
Q15323	2.77281	0.00459314	KRT31	Keratin, type I cuticular Ha1	TRUE	Keratins	Gene name match: krt31	krt31
Q3UV17	4.5055	0.0195786	Krt76	Keratin, type II cytoskeletal 2 oral	TRUE	Keratins	Gene name match: krt76	krt76
Q61001	4.27972	0.018376	Lama5	Laminin subunit alpha-5	TRUE	Laminins	Gene name match: lama5	lama5
Q61495;Q7TSF1	5.23279	0.0119465	Dsg1a;Dsg1b	Desmoglein-1-alpha;Desmoglein-1-beta	TRUE	UniProt_location	UniProt location: desmosome
Q6IFZ6	6.73556	0.00871441	Krt77	Keratin, type II cytoskeletal 1b	TRUE	Keratins	Gene name match: krt77	krt77
Q8BGZ7	1.36744	0.00235402	Krt75	Keratin, type II cytoskeletal 75	TRUE	Keratins	Gene name match: krt75	krt75
Q8VCM7	2.97898	0.0129479	Fgg	Fibrinogen gamma chain	TRUE	Blood_plasma	Gene name match: fgg	fgg
Q9JLF6	5.34722	0.0165526	Tgm1	Protein-glutamine gamma-glutamyltransferase K	TRUE	Cornified_envelope	Gene name match: tgm1	tgm1
Q9QUP5	0.759166	0.00448715	Hapln1	Hyaluronan and proteoglycan link protein 1	TRUE	UniProt_location	UniProt location: extracellular matrix
Q05793	3.69227	0.0240274	Hspg2	Basement membrane-specific heparan sulfate proteoglycan core protein	TRUE	UniProt_location	UniProt location: extracellular matrix
Q3TTY5	2.19076	0.0244467	Krt2	Keratin, type II cytoskeletal 2 epidermal	TRUE	Keratins	Gene name match: krt2	krt2
Q61292	3.60544	0.0246999	Lamb2	Laminin subunit beta-2	TRUE	Laminins	Gene name match: lamb2	lamb2
E9PV24	1.55888	0.0258427	Fga	Fibrinogen alpha chain	TRUE	Blood_plasma	Gene name match: fga	fga
Q922U2	2.49435	0.0264117	Krt5	Keratin, type II cytoskeletal 5	TRUE	Keratins	Gene name match: krt5	krt5
Q2VIS4	4.97913	0.0278466	Flg2	Filaggrin-2	TRUE	Cornified_envelope	Gene name match: flg2	flg2
A0A075B5T3;P01796;P01797;P01799;P01800;P01801;P01802	3.83444	0.0300189	Ighv6-6;-;-;-;-;-;-	Ig-like domain-containing protein;Ig heavy chain V-III region A4;Ig heavy chain V-III region U61;Ig heavy chain V-III region ABE-47N;Ig heavy chain V-III region T957;Ig heavy chain V-III region J606;Ig heavy chain V-III region W3082	TRUE	Immunoglobulins	Ig prefix: ighv6-6	ighv6-6
P01027	1.8586	0.039395	C3	Complement C3	TRUE	Blood_plasma	Gene name match: c3	c3
P02535	3.04181	0.0359204	Krt10	Keratin, type I cytoskeletal 10	TRUE	Keratins	Gene name match: krt10	krt10
P02768	1.17094	0.029785	ALB	Serum albumin	TRUE	Blood_plasma	Gene name match: alb	alb
P07356	3.68646	0.0289991	Anxa2	Annexin A2	TRUE	UniProt_location	UniProt location: extracellular matrix
P97927	3.15467	0.0335975	Lama4	Laminin subunit alpha-4	TRUE	Laminins	Gene name match: lama4	lama4
Q0VBK2	2.65573	0.033076	Krt80	Keratin, type II cytoskeletal 80	TRUE	Keratins	Gene name match: krt80	krt80
Q61781	3.37577	0.0307903	Krt14	Keratin, type I cytoskeletal 14	TRUE	Keratins	Gene name match: krt14	krt14
Q921I1	0.860953	0.0368725	Tf	Serotransferrin	TRUE	Blood_plasma	Gene name match: tf	tf
Q9R0H5	2.55035	0.0354911	Krt71	Keratin, type II cytoskeletal 71	TRUE	Keratins	Gene name match: krt71	krt71
Q9WVH9	3.46448	0.0356587	Fbln5	Fibulin-5	TRUE	Other_ECM	Gene name match: fbln5	fbln5
P01942	-4.26883	0.0408162	Hba	Hemoglobin subunit alpha	TRUE	Red_blood_cell	Gene name match: hba	hba
A8DUK4	-4.04756	0.041918	Hbb-bs	GLOBIN domain-containing protein	TRUE	Red_blood_cell	Gene name match: hbb-bs	hbb-bs
P10493	3.24325	0.0442844	Nid1	Nidogen-1	TRUE	UniProt_location	UniProt location: extracellular matrix
P50446	1.67319	0.0477439	Krt6a	Keratin, type II cytoskeletal 6A	TRUE	Keratins	Gene name match: krt6a	krt6a
Q7TMD7	2.29553	0.0473283	Dsg4	Desmoglein-4	TRUE	Desmosomal	Gene name match: dsg4	dsg4
Q8K0E8	1.74387	0.0493693	Fgb	Fibrinogen beta chain	TRUE	Blood_plasma	Gene name match: fgb	fgb
Q8VCW2;Q9Z320	2.45684	0.0493318	Krt25;Krt27	Keratin, type I cytoskeletal 25;Keratin, type I cytoskeletal 27	TRUE	Keratins	Gene name match: krt27	krt25; krt27
Q9QWL7	2.98439	0.0460414	Krt17	Keratin, type I cytoskeletal 17	TRUE	Keratins	Gene name match: krt17	krt17
Q14525	3.13358	0.0507993	KRT33B	Keratin, type I cuticular Ha3-II	TRUE	Keratins	Gene name match: krt33b	krt33b
P70663	-1.28257	0.0683233	Sparcl1	SPARC-like protein 1	TRUE	UniProt_location	UniProt location: extracellular matrix
P15116	-1.589	0.0788384	Cdh2	Cadherin-2	TRUE	UniProt_location	UniProt location: desmosome
Q61361	0.898054	0.107069	Bcan	Brevican core protein	TRUE	UniProt_location	UniProt location: extracellular matrix
O76013	-2.20924	0.13008	KRT36	Keratin, type I cuticular Ha6	TRUE	Keratins	Gene name match: krt36	krt36
Q02819	-0.687867	0.145702	Nucb1	Nucleobindin-1	TRUE	UniProt_location	UniProt location: extracellular matrix
P14106	0.641781	0.153978	C1qb	Complement C1q subcomponent subunit B	TRUE	Blood_plasma	Gene name match: c1qb	c1qb
P70232	-0.918954	0.169306	Chl1	Neural cell adhesion molecule L1-like protein	TRUE	UniProt_location	UniProt location: extracellular matrix
P15508	-1.09982	0.197011	Sptb	Spectrin beta chain, erythrocytic	TRUE	Red_blood_cell	Gene name match: sptb	sptb
Q91ZU6	-1.1171	0.19671	Dst	Dystonin	TRUE	UniProt_location	UniProt location: desmosome
Q00623	-1.12614	0.230676	Apoa1	Apolipoprotein A-I	TRUE	Blood_plasma	Gene name match: apoa1	apoa1
Q61171	-0.548587	0.245368	Prdx2	Peroxiredoxin-2	TRUE	Red_blood_cell	Gene name match: prdx2	prdx2
Q9Z2K1	0.923796	0.298578	Krt16	Keratin, type I cytoskeletal 16	TRUE	Keratins	Gene name match: krt16	krt16
P14211	-0.597333	0.323368	Calr	Calreticulin	TRUE	UniProt_location	UniProt location: extracellular matrix
P16045	-0.753964	0.328445	Lgals1	Galectin-1	TRUE	UniProt_location	UniProt location: extracellular matrix
Q02357	-0.399833	0.355159	Ank1	Ankyrin-1	TRUE	Red_blood_cell	Gene name match: ank1	ank1
Q9QXS1	0.350525	0.37255	Plec	Plectin	TRUE	UniProt_location	UniProt location: desmosome
Q61282	-0.311556	0.489771	Acan	Aggrecan core protein	TRUE	UniProt_location	UniProt location: extracellular matrix
Q9NSB2	0.460165	0.528784	KRT84	Keratin, type II cuticular Hb4	TRUE	Keratins	Gene name match: krt84	krt84
P08226	-0.273784	0.657916	Apoe	Apolipoprotein E	TRUE	Blood_plasma	Gene name match: apoe	apoe
P19001	0.413491	0.83601	Krt19	Keratin, type I cytoskeletal 19	TRUE	Keratins	Gene name match: krt19	krt19
Q8BYI9	-0.110086	0.877342	Tnr	Tenascin-R	TRUE	UniProt_location	UniProt location: extracellular matrix

### Sheet: Cocaine_vs_nobiotin
ProteinGroups	AVG Log2 Ratio	Qvalue	Genes	ProteinDescriptions	is_contaminant	contaminant_category	contaminant_reason	contaminant_genes
Q9WVH9	6.06784	0.0019568	Fbln5	Fibulin-5	TRUE	Other_ECM	Gene name match: fbln5	fbln5
Cont_P04258	5.50436	0.00292279	COL3A1	Collagen alpha-1(III) chain	TRUE	Collagens	Gene name match: col3a1	col3a1
Q01149	5.33734	0.00238623	Col1a2	Collagen alpha-2(I) chain	TRUE	Collagens	Gene name match: col1a2	col1a2
P11087	5.21216	0.00274721	Col1a1	Collagen alpha-1(I) chain	TRUE	Collagens	Gene name match: col1a1	col1a1
Q02788	5.15486	0.00222807	Col6a2	Collagen alpha-2(VI) chain	TRUE	Collagens	Gene name match: col6a2	col6a2
E9PWQ3	4.47648	0.00387328	Col6a3	Collagen, type VI, alpha 3	TRUE	Collagens	Gene name match: col6a3	col6a3
Q04857	4.0334	0.00627472	Col6a1	Collagen alpha-1(VI) chain	TRUE	Collagens	Gene name match: col6a1	col6a1
P11276	4.03197	0.00428431	Fn1	Fibronectin	TRUE	Blood_plasma	Gene name match: fn1	fn1
Q61001	3.74888	0.00441667	Lama5	Laminin subunit alpha-5	TRUE	Laminins	Gene name match: lama5	lama5
P08121	3.35853	0.00732061	Col3a1	Collagen alpha-1(III) chain	TRUE	Collagens	Gene name match: col3a1	col3a1
P97927	2.99974	0.00393762	Lama4	Laminin subunit alpha-4	TRUE	Laminins	Gene name match: lama4	lama4
P02468	2.92781	0.00496634	Lamc1	Laminin subunit gamma-1	TRUE	Laminins	Gene name match: lamc1	lamc1
Cont_P02465	2.64399	0.00780849	COL1A2	Collagen alpha-2(I) chain	TRUE	Collagens	Gene name match: col1a2	col1a2
Q61292	2.53004	0.00775679	Lamb2	Laminin subunit beta-2	TRUE	Laminins	Gene name match: lamb2	lamb2
P10493	2.47397	0.0065387	Nid1	Nidogen-1	TRUE	UniProt_location	UniProt location: extracellular matrix
Q05793	2.44286	0.00635531	Hspg2	Basement membrane-specific heparan sulfate proteoglycan core protein	TRUE	UniProt_location	UniProt location: extracellular matrix
E9Q557	2.39344	0.00125879	Dsp	Desmoplakin	TRUE	Desmosomal	Gene name match: dsp	dsp
Cont_P13646	2.32003	0.00277785	KRT13	Keratin, type I cytoskeletal 13	TRUE	Keratins	Gene name match: krt13	krt13
Q61361	2.21477	0.00364465	Bcan	Brevican core protein	TRUE	UniProt_location	UniProt location: extracellular matrix
Q8R2Z5	2.12838	0.00757405	Vwa1	von Willebrand factor A domain-containing protein 1	TRUE	UniProt_location	UniProt location: extracellular matrix
P14211	2.02584	0.000646787	Calr	Calreticulin	TRUE	UniProt_location	UniProt location: extracellular matrix
Cont_P35908	1.37379	0.000453397	KRT2	Keratin, type II cytoskeletal 2 epidermal	TRUE	Keratins	Gene name match: krt2	krt2
P08226	1.30348	0.0063177	Apoe	Apolipoprotein E	TRUE	Blood_plasma	Gene name match: apoe	apoe
P01867	1.22246	0.000743409	Igh-3	Ig gamma-2B chain C region	TRUE	Immunoglobulins	Gene name match: igh-3	igh-3
P01869	1.07134	0.00924667	Ighg1	Ig gamma-1 chain C region, membrane-bound form	TRUE	Immunoglobulins	Gene name match: ighg1	ighg1
Cont_Q5D862	1.01083	0.00509573	FLG2	Filaggrin-2	TRUE	Cornified_envelope	Gene name match: flg2	flg2
Q8BYI9	0.974308	0.000743409	Tnr	Tenascin-R	TRUE	UniProt_location	UniProt location: extracellular matrix
Cont_P02533	0.968595	0.00149239	KRT14	Keratin, type I cytoskeletal 14	TRUE	Keratins	Gene name match: krt14	krt14
Cont_P13645	0.787154	0.000616025	KRT10	Keratin, type I cytoskeletal 10	TRUE	Keratins	Gene name match: krt10	krt10
Q61171	0.724855	0.00727997	Prdx2	Peroxiredoxin-2	TRUE	Red_blood_cell	Gene name match: prdx2	prdx2
P01942	0.717398	0.0103254	Hba	Hemoglobin subunit alpha	TRUE	Red_blood_cell	Gene name match: hba	hba
A0A075B697;P01820	0.711033	0.00414272	Ighv2-9-1;-	Ig-like domain-containing protein;Ig heavy chain V region PJ14	TRUE	Immunoglobulins	Ig prefix: ighv2-9-1	ighv2-9-1
Q02257	0.696213	0.0149286	Jup	Junction plakoglobin	TRUE	Desmosomal	Gene name match: jup	jup
A8DUK4	0.623958	0.0509611	Hbb-bs	GLOBIN domain-containing protein	TRUE	Red_blood_cell	Gene name match: hbb-bs	hbb-bs
Cont_P13647	0.502329	0.000654954	KRT5	Keratin, type II cytoskeletal 5	TRUE	Keratins	Gene name match: krt5	krt5
P01837	0.49021	0.0186177	Igkc	Immunoglobulin kappa constant	TRUE	Immunoglobulins	Gene name match: igkc	igkc
Cont_Q04695	0.471136	0.0542911	KRT17	Keratin, type I cytoskeletal 17	TRUE	Keratins	Gene name match: krt17	krt17
Q9QXS1	0.422024	0.0175872	Plec	Plectin	TRUE	UniProt_location	UniProt location: desmosome
Cont_P04264	0.3584	0.0162256	KRT1	Keratin, type II cytoskeletal 1	TRUE	Keratins	Gene name match: krt1	krt1
Cont_P04259	0.295752	0.0235214	KRT6B	Keratin, type II cytoskeletal 6B	TRUE	Keratins	Gene name match: krt6b	krt6b
Cont_P08779	0.280042	0.052762	KRT16	Keratin, type I cytoskeletal 16	TRUE	Keratins	Gene name match: krt16	krt16
Cont_P35527	0.0799524	0.0668272	KRT9	Keratin, type I cytoskeletal 9	TRUE	Keratins	Gene name match: krt9	krt9
Cont_O76009;Cont_O76011;Cont_P25690;Cont_Q9D646;Q8K0Y2;Q9D646	0.0336533	0.0876705	KRT33A;KRT34;;Krt34;Krt33a;Krt34	Keratin, type I cuticular Ha3-I;Keratin, type I cuticular Ha4;Keratin, type I microfibrillar, 47.6 kDa;Keratin, type I cuticular Ha4;Keratin, type I cuticular Ha3-I;Keratin, type I cuticular Ha4	TRUE	Keratins	Gene name match: krt34	krt33a; krt34; krt34; krt33a; krt34
P07724	0.0149648	0.0387371	Alb	Albumin	TRUE	Blood_plasma	Gene name match: alb	alb
Cont_P00760	-0.124723	0.0247516	PRSS1	Serine protease 1	TRUE	Lab_reagents	Gene name match: prss1	prss1
Cont_P02769	-0.261291	0.0212696	ALB	Albumin	TRUE	Blood_plasma	Gene name match: alb	alb
Cont_Q2UVX4	-0.356965	0.0483104	C3	Complement C3	TRUE	Blood_plasma	Gene name match: c3	c3
Cont_P20930	-0.401858	0.0355882	FLG	Filaggrin	TRUE	Cornified_envelope	Gene name match: flg	flg
Cont_P19013	-0.41602	0.0559356	KRT4	Keratin, type II cytoskeletal 4	TRUE	Keratins	Gene name match: krt4	krt4
A0A075B5U4;A0A075B5V0;A0A075B5V1;A0A075B5V2	-0.442588	0.0163123	Ighv1-18;Ighv1-26;Ighv1-31;Ighv1-34	IGv domain-containing protein;Immunoglobulin heavy variable 1-26;Ig-like domain-containing protein;Ig-like domain-containing protein	TRUE	Immunoglobulins	Ig prefix: ighv1-34	ighv1-18; ighv1-26; ighv1-31; ighv1-34
A0A075B5N7	-0.461743	0.0106478	Igkv6-13	Ig-like domain-containing protein	TRUE	Immunoglobulins	Ig prefix: igkv6-13	igkv6-13
F6TQW2;P01864	-1.42437	0.00409038	Ighg2c;-	Immunoglobulin heavy constant gamma 2C;Ig gamma-2A chain C region secreted form	TRUE	Immunoglobulins	Gene name match: ighg2c	ighg2c
Cont_Q7Z794	-2.13654	0.0299657	KRT77	Keratin, type II cytoskeletal 1b	TRUE	Keratins	Gene name match: krt77	krt77

### Sheet: Cocaine_vs_saline
ProteinGroups	AVG Log2 Ratio	Qvalue	Genes	ProteinDescriptions	is_contaminant	contaminant_category	contaminant_reason	contaminant_genes
Q9WVH9	2.8594	0.0650989	Fbln5	Fibulin-5	TRUE	Other_ECM	Gene name match: fbln5	fbln5
Cont_P00760	2.25237	0.15767	PRSS1	Serine protease 1	TRUE	Lab_reagents	Gene name match: prss1	prss1
Cont_P02465	1.3524	0.118546	COL1A2	Collagen alpha-2(I) chain	TRUE	Collagens	Gene name match: col1a2	col1a2
Cont_P04258	1.11123	0.194323	COL3A1	Collagen alpha-1(III) chain	TRUE	Collagens	Gene name match: col3a1	col3a1
Q61361	1.04731	0.0558117	Bcan	Brevican core protein	TRUE	UniProt_location	UniProt location: extracellular matrix
Q01149	0.830563	0.181832	Col1a2	Collagen alpha-2(I) chain	TRUE	Collagens	Gene name match: col1a2	col1a2
P14211	0.807034	0.0206903	Calr	Calreticulin	TRUE	UniProt_location	UniProt location: extracellular matrix
P11087	0.733143	0.206315	Col1a1	Collagen alpha-1(I) chain	TRUE	Collagens	Gene name match: col1a1	col1a1
Q04857	0.614988	0.246516	Col6a1	Collagen alpha-1(VI) chain	TRUE	Collagens	Gene name match: col6a1	col6a1
E9PWQ3	0.574104	0.252795	Col6a3	Collagen, type VI, alpha 3	TRUE	Collagens	Gene name match: col6a3	col6a3
Q61001	0.367048	0.328749	Lama5	Laminin subunit alpha-5	TRUE	Laminins	Gene name match: lama5	lama5
Q02788	0.277063	0.308143	Col6a2	Collagen alpha-2(VI) chain	TRUE	Collagens	Gene name match: col6a2	col6a2
P01837	0.194008	0.32949	Igkc	Immunoglobulin kappa constant	TRUE	Immunoglobulins	Gene name match: igkc	igkc
P10493	0.17962	0.302948	Nid1	Nidogen-1	TRUE	UniProt_location	UniProt location: extracellular matrix
P97927	0.170981	0.381064	Lama4	Laminin subunit alpha-4	TRUE	Laminins	Gene name match: lama4	lama4
P11276	0.148496	0.343405	Fn1	Fibronectin	TRUE	Blood_plasma	Gene name match: fn1	fn1
Q8BYI9	0.0935133	0.0813756	Tnr	Tenascin-R	TRUE	UniProt_location	UniProt location: extracellular matrix
Q61171	0.0828257	0.144315	Prdx2	Peroxiredoxin-2	TRUE	Red_blood_cell	Gene name match: prdx2	prdx2
P08226	0.0796243	0.187152	Apoe	Apolipoprotein E	TRUE	Blood_plasma	Gene name match: apoe	apoe
P02468	0.0756648	0.360204	Lamc1	Laminin subunit gamma-1	TRUE	Laminins	Gene name match: lamc1	lamc1
A0A075B697;P01820	0.0618586	0.222249	Ighv2-9-1;-	Ig-like domain-containing protein;Ig heavy chain V region PJ14	TRUE	Immunoglobulins	Ig prefix: ighv2-9-1	ighv2-9-1
P01869	-0.0918642	0.259416	Ighg1	Ig gamma-1 chain C region, membrane-bound form	TRUE	Immunoglobulins	Gene name match: ighg1	ighg1
Q05793	-0.0997501	0.323634	Hspg2	Basement membrane-specific heparan sulfate proteoglycan core protein	TRUE	UniProt_location	UniProt location: extracellular matrix
Q61292	-0.244989	0.369936	Lamb2	Laminin subunit beta-2	TRUE	Laminins	Gene name match: lamb2	lamb2
Q8R2Z5	-0.360661	0.260409	Vwa1	von Willebrand factor A domain-containing protein 1	TRUE	UniProt_location	UniProt location: extracellular matrix
A8DUK4	-0.384346	0.0988919	Hbb-bs	GLOBIN domain-containing protein	TRUE	Red_blood_cell	Gene name match: hbb-bs	hbb-bs
Q9QXS1	-0.420463	0.0110254	Plec	Plectin	TRUE	UniProt_location	UniProt location: desmosome
P01867	-0.427982	0.0658208	Igh-3	Ig gamma-2B chain C region	TRUE	Immunoglobulins	Gene name match: igh-3	igh-3
A0A075B5U4;A0A075B5V0;A0A075B5V1;A0A075B5V2	-0.479629	0.0912498	Ighv1-18;Ighv1-26;Ighv1-31;Ighv1-34	IGv domain-containing protein;Immunoglobulin heavy variable 1-26;Ig-like domain-containing protein;Ig-like domain-containing protein	TRUE	Immunoglobulins	Ig prefix: ighv1-34	ighv1-18; ighv1-26; ighv1-31; ighv1-34
Cont_O76009;Cont_O76011;Cont_P25690;Cont_Q9D646;Q8K0Y2;Q9D646	-0.551007	0.0327106	KRT33A;KRT34;;Krt34;Krt33a;Krt34	Keratin, type I cuticular Ha3-I;Keratin, type I cuticular Ha4;Keratin, type I microfibrillar, 47.6 kDa;Keratin, type I cuticular Ha4;Keratin, type I cuticular Ha3-I;Keratin, type I cuticular Ha4	TRUE	Keratins	Gene name match: krt34	krt33a; krt34; krt34; krt33a; krt34
P01942	-0.557181	0.322354	Hba	Hemoglobin subunit alpha	TRUE	Red_blood_cell	Gene name match: hba	hba
Cont_Q2UVX4	-0.571627	0.0168113	C3	Complement C3	TRUE	Blood_plasma	Gene name match: c3	c3
A0A075B5N7	-0.719421	0.0841484	Igkv6-13	Ig-like domain-containing protein	TRUE	Immunoglobulins	Ig prefix: igkv6-13	igkv6-13
P07724	-0.770341	0.0441664	Alb	Albumin	TRUE	Blood_plasma	Gene name match: alb	alb
F6TQW2;P01864	-0.771966	0.170851	Ighg2c;-	Immunoglobulin heavy constant gamma 2C;Ig gamma-2A chain C region secreted form	TRUE	Immunoglobulins	Gene name match: ighg2c	ighg2c
P08121	-0.835195	0.153288	Col3a1	Collagen alpha-1(III) chain	TRUE	Collagens	Gene name match: col3a1	col3a1
Cont_P02769	-0.8748	0.040708	ALB	Albumin	TRUE	Blood_plasma	Gene name match: alb	alb
P04104	-1.76637	0.0788471	Krt1	Keratin, type II cytoskeletal 1	TRUE	Keratins	Gene name match: krt1	krt1
E9Q557	-2.13276	0.0364185	Dsp	Desmoplakin	TRUE	Desmosomal	Gene name match: dsp	dsp
Cont_P20930	-2.2707	0.0675291	FLG	Filaggrin	TRUE	Cornified_envelope	Gene name match: flg	flg
Cont_Q5D862	-2.44151	0.0278355	FLG2	Filaggrin-2	TRUE	Cornified_envelope	Gene name match: flg2	flg2
Cont_P08779	-2.52335	0.0311202	KRT16	Keratin, type I cytoskeletal 16	TRUE	Keratins	Gene name match: krt16	krt16
Cont_Q7Z794	-2.59293	0.0184011	KRT77	Keratin, type II cytoskeletal 1b	TRUE	Keratins	Gene name match: krt77	krt77
Cont_P13645	-2.91914	0.0225974	KRT10	Keratin, type I cytoskeletal 10	TRUE	Keratins	Gene name match: krt10	krt10
Cont_Q6KB66	-2.94538	0.0239149	KRT80	Keratin, type II cytoskeletal 80	TRUE	Keratins	Gene name match: krt80	krt80
Q7TSF0;Q7TSF1	-2.95176	0.028242	Dsg1c;Dsg1b	Desmoglein-1-gamma;Desmoglein-1-beta	TRUE	UniProt_location	UniProt location: desmosome
Cont_P35908	-2.97667	0.0234778	KRT2	Keratin, type II cytoskeletal 2 epidermal	TRUE	Keratins	Gene name match: krt2	krt2
Cont_P19013	-3.1522	0.0321689	KRT4	Keratin, type II cytoskeletal 4	TRUE	Keratins	Gene name match: krt4	krt4
Cont_P13647	-3.16794	0.0232316	KRT5	Keratin, type II cytoskeletal 5	TRUE	Keratins	Gene name match: krt5	krt5
Cont_P02533	-3.19345	0.0243341	KRT14	Keratin, type I cytoskeletal 14	TRUE	Keratins	Gene name match: krt14	krt14
Cont_P04259	-3.22074	0.0225974	KRT6B	Keratin, type II cytoskeletal 6B	TRUE	Keratins	Gene name match: krt6b	krt6b
Cont_Q04695	-3.2755	0.0225974	KRT17	Keratin, type I cytoskeletal 17	TRUE	Keratins	Gene name match: krt17	krt17
Q02257	-3.31174	0.0234482	Jup	Junction plakoglobin	TRUE	Desmosomal	Gene name match: jup	jup
Cont_P13646	-3.40294	0.0225974	KRT13	Keratin, type I cytoskeletal 13	TRUE	Keratins	Gene name match: krt13	krt13
Cont_P04264	-3.59893	0.0203514	KRT1	Keratin, type II cytoskeletal 1	TRUE	Keratins	Gene name match: krt1	krt1
Cont_P35527	-4.03459	0.0184011	KRT9	Keratin, type I cytoskeletal 9	TRUE	Keratins	Gene name match: krt9	krt9
