## Supplementary material for "Acute in vivo proximity labeling for membrane targeted proteomics in neuronal circuits": Table S5

### Sheet: LCK-APEX2 TP List
LCK-MEMBRANE DATASET
O35449
Q8CA95
P97772
P84309
Q62108
Q3UVX5
Q80TE7
Q01097
Q9JI91
Q6R891
Q9Z2W9
Q9JIZ9
Q922S4
Q7TPR4
P70175
P21107
P15508
Q9Z1B3
Q9JLB0
Q8VHQ3
Q8CGK7
Q9Z1S3
Q9Z0P4
Q8CC27
P49025
Q9WV34
Q8BJ42
Q6PFD5
Q9Z2Y3
F6SEU4
Q91V14
G5E829
P59764
Q8BIZ1
P23819
Q3UTJ2
Q8C3Q5
P16546
Q8BQP9
Q5DU25
Q6NS52
P14824
P52189
Q8R3Z5
Q3UHD6
O35927
Q60902
Q9QXS6
P35803
Q7TME0
Q9WTU3
Q61290
Q6WQJ1
Q6PAJ1
Q60625
Q91ZP9
Q61187

### Sheet: SynGO Presynaptic TP List
SYNGO PRE
ABCC8
ADAM23
ADCY8
ADGRL1
ADORA1
ADORA2A
ADRA1A
ANO1
ANO2
APH1A
ATP1A3
ATP2B1
ATP2B2
ATP2B3
CACNA1B
CACNA1C
CACNA1E
CACNB3
CADM1
CADM3
CASR
CDH2
CDH9
CHRM1
CHRM2
CHRM3
CHRM4
CHRM5
CHRNA4
CHRNA6
CHRNA7
CHRNB2
CNR1
CNTN1
CNTN5
CNTN6
CNTNAP2
CNTNAP4
CTNNB1
CXADR
DRD1
DRD2
DRD4
DRD5
EFNB1
EFNB2
EFNB3
ENO1
ENO2
EPHA4
EPHB2
ERBB2
ERBB4
EXOC3
FLRT2
FXYD6
GABBR1
GABBR2
GABRA5
GABRR1
GLRA1
GLRA3
GNAO1
GNB5
GPC4
GPER1
GPR151
GRIA1
GRIA2
GRIA3
GRIK1
GRIK3
GRIK4
GRIK5
GRIN1
GRIN2A
GRIN2B
GRIN2D
GRM2
GRM3
GRM7
HAS2
HTR1A
HTR1B
HTR2A
HTR3A
HTR7
IGSF8
KCNA1
KCNA2
KCNA3
KCNA4
KCNC1
KCNC2
KCNC3
KCNC4
KCNH1
KCNJ3
KCNJ6
KCNJ9
KCNJ11
KCNQ5
KCTD8
KCTD12
KCTD16
L1CAM
LPAR1
LSAMP
MARCKS
MARCKSL1
NAPEPLD
NCAM1
NCSTN
NGFR
NPY1R
NRXN1
OPRD1
OPRK1
OPRM1
P2RX3
PCDH17
PEBP1
PODXL
PPFIA2
PRRT2
PSEN1
PSEN2
PSENEN
PTPRD
PTPRS
RAC1
RGS7
RGS7BP
RGS9
SCN1A
SCN2A
SCN10A
SCN11A
SDC2
SEPTIN7
SLC1A2
SLC1A6
SLC1A7
SLC4A8
SLC6A1
SLC6A2
SLC6A3
SLC6A4
SLC6A5
SLC6A7
SLC6A9
SLC6A11
SLC22A2
SNAP25
SNPH
STX1A
SYT7
TRPC1
TRPC6
VAPA
VAPB
WLS

### Sheet: Nuclear FP List
NUCLEAR DATASET
Q8K310
Q9CXS4
Q9D883
P68368
Q8R081
Q6PDM2
Q9ESX5
Q8K019
O70133
P84104
Q9CXY6
Q9R226
Q8C2Q3
P04370
P11798
P48678
P61358
P62301
P62908
O35326
P02301
Q64012
P35980
P47911
P99024
Q6DFW4
Q9D6F9
O09167
O35691
Q3TKT4
Q9CXE2
O08810
O88569
P01831
P0C0S6
P21619
P30275
P43276
Q8BIQ5
Q03265
Q3TIX9
Q60972
Q6ZWN5
Q8BGC0
Q99K48
Q99KP6
Q9CWZ3
Q8CH25
Q9D6Z1
Q9ERD7
Q8K2T8
O55131
P14869
P16330
Q920B9
P60202
P61979
P61982
P62983
Q99LI7
P68372
P99027

### Sheet: PFC Nrxn-TurboID
FALSE POSITIVE LIST					TRUE POSITIVE LIST
NUCLEAR	L2FC NRXN-TURBO DATASET	Q-VALUE	# PEPTIDES		LCK DATASET	L2FC NRXN-TURBO DATASET	Q-VALUE	# PEPTIDES
Q8K310	0.831914	0.00921779	15		Q8CA95	4.0171	0.00333442	11
Q9CXS4	2.28606	0.0025529	4		P84309	3.73882	0.00239281	9
P68368	1.09476	0.00151872	3		Q62108	0.823627	0.00391397	17
Q8R081	0.895867	0.00768976	11		Q3UVX5	2.92038	0.000307118	10
Q6PDM2	0.778173	0.00626933	5		Q80TE7	1.85139	0.0011913	10
Q8K019	1.14937	0.00490304	4		Q01097	1.88826	0.0023225	5
O70133	0.936678	0.00112216	8		Q9JI91	1.81746	0.00700554	19
P84104	0.942695	0.0151012	2		Q6R891	0.81064	0.00950985	11
Q9CXY6	0.628462	0.00369045	3		Q9Z2W9	0.540264	0.0008842	7
P04370	2.11126	0.00136411	7		Q9JIZ9	3.44262	0.0015658	2
P11798	0.418966	0.0105176	14		Q922S4	1.1504	0.00596912	15
P48678	0.970453	0.00488503	21		Q7TPR4	0.96825	0.00547153	42
P61358	1.75547	0.00270299	3		P70175	1.09232	0.00316797	8
P62301	0.856091	0.00506255	4		P21107	0.937691	0.00815405	12
P62908	0.909124	0.000310547	11		P15508	2.47692	0.00400393	14
O35326	1.22215	0.0127517	2		Q9Z1B3	1.47352	0.00058554	33
P35980	-0.65626	0.0394193	8		Q9JLB0	1.6479	0.00276754	8
P47911	0.946048	0.00252817	4		Q8CGK7	1.72214	0.00627466	5
P99024	1.59524	0.0126413	4		Q9Z0P4	1.78137	0.000743587	11
Q9D6F9	1.11363	0.00184389	5		P49025	2.60173	0.00648826	2
O88569	1.06376	0.00239281	19		Q9WV34	0.275375	0.00821981	13
P01831	1.29488	0.00397369	3		Q8BJ42	1.60451	0.00579043	3
P21619	1.1512	0.00322811	12		Q6PFD5	2.56909	0.00224157	5
P30275	0.278375	0.0172101	12		Q9Z2Y3	0.68292	0.00850424	16
P43276	0.44751	0.00661747	5		F6SEU4	0.849222	0.000853769	14
Q03265	0.763015	0.00235006	30		Q91V14	1.46392	0.000735975	23
Q60972	1.57687	0.00573697	6		G5E829	1.03626	0.0014393	41
Q6ZWN5	0.282537	0.0168008	6		Q8BIZ1	0.848115	0.00436673	6
Q99K48	1.15685	0.00228376	10		P23819	1.17142	0.000508579	22
Q9CWZ3	1.52232	0.00697433	2		Q3UTJ2	1.67479	0.0100663	3
Q9ERD7	0.819295	0.00374169	10		P16546	1.08202	0.00319964	140
O55131	0.979454	0.00366097	18		Q5DU25	1.52399	0.00614604	6
P14869	0.392116	0.00518381	7		Q6NS52	2.51832	0.00406175	5
P16330	2.25741	0.000269405	26		P14824	1.0086	0.00422614	19
P60202	2.00085	0.00143181	6		Q8R3Z5	2.63198	0.00353151	2
P61979	1.17433	0.00662943	17		Q3UHD6	1.83445	0.00320262	4
P61982	0.839945	0.00413938	14		O35927	3.06294	0.00134551	29
P68372	0.746811	0.00519635	16		Q60902	1.44696	0.0022908	12
P99027	1.4036	0.00547153	4		Q9QXS6	0.921619	0.00736397	18
					P35803	1.23838	0.0046415	9
					Q7TME0	2.56329	0.000962891	11
					Q61290	2.84827	0.00172034	5
					Q6PAJ1	1.5871	0.00598372	3
					Q60625	1.10788	0.00563909	4
					Q91ZP9	1.89468	0.00402979	5

### Sheet: PFC TurboID-CAAX
FALSE POSITIVE LIST					TRUE POSITIVE LIST
NUCLEAR	L2FC CAAX-TURBO DATASET	Q-VALUE	# PEPTIDES		LCK DATASET	L2FC CAAX-TURBO DATASET	Q-VALUE	# PEPTIDES
O70133	1.15347	0.0095682	2		Q8CA95	0.609387	0.0301783	3
P48678	0.890808	0.0386913	9		P84309	2.22098	0.0125828	2
P62301	0.970132	0.0386913	2		Q62108	1.22777	0.0111663	8
P62908	0.622719	0.0478444	5		Q3UVX5	3.64402	0.00916697	6
P47911	1.40767	0.00612159	3		Q80TE7	2.0234	0.00892734	3
Q9D6F9	1.55141	0.00858066	4		Q01097	2.63642	0.00780115	5
P43276	0.878356	0.0250611	3		Q9JI91	1.87526	0.00109214	3
Q03265	1.01069	0.0139598	20		Q9Z2W9	2.66231	0.00376085	7
P14869	1.11502	0.013818	5		Q7TPR4	1.40291	0.00922906	14
P16330	1.06379	0.025262	7		Q9Z1B3	1.8141	0.0143829	15
P61979	0.911683	0.0148905	8		Q8BJ42	4.05412	0.0023666	2
					Q6PFD5	0.991589	0.0276415	2
					F6SEU4	1.90672	0.00755688	8
					Q91V14	2.35595	0.0118491	18
					G5E829	2.14674	0.00687203	15
					Q8BIZ1	1.73677	0.00698196	3
					P23819	2.19806	0.0095441	8
					P16546	0.732231	0.0194942	35
					Q5DU25	2.10097	0.010082	5
					O35927	2.34821	0.00573181	10
					Q9QXS6	1.23838	0.0252205	4
					Q61290	2.19323	0.0213252	4

### Sheet: PFC-to-NAc Nrxn-TurboID
FALSE POSITIVE LIST					TRUE POSITIVE LIST
NUCLEAR DATASET	L2FC NAC DATASET	Q-VALUE	# PEPTIDES		Syngo pre	L2FC NAC DATASET	Q-VALUE	# PEPTIDES
Q8K310	0.895111	0.00417739	15		ADAM23	-0.0302608	0.0434583	2
Q9CXS4	1.37521	0.0034029	4		ADGRL1	1.85997	0.00300373	5
P68368	0.92749	0.00430613	3		ATP1A3	1.55471	0.00311761	36
Q8R081	1.24211	0.00273067	11		ATP2B1	0.9583	0.00347911	41
Q6PDM2	1.24018	0.00274825	5		ATP2B2	1.24211	0.00278483	25
Q8K019	0.814283	0.0106459	4		ATP2B3	1.43759	0.00273067	15
O70133	0.997951	0.00389285	8		CACNA1B	2.5567	0.00273067	2
P84104	-2.59961	0.00726653	2		CACNA1E	1.30401	0.00365176	5
Q9CXY6	0.978076	0.0150206	3		CACNB3	1.8369	0.00273067	2
P04370	2.6089	0.00273067	7		CADM1	1.25821	0.00701102	6
P11798	1.4236	0.00273067	14		CADM3	1.69617	0.00273067	7
P48678	1.20733	0.0036162	21		CDH2	1.45434	0.0119192	5
P61358	0.822996	0.0206354	3		CHRM1	1.23737	0.00273067	2
P62301	1.1829	0.00370483	4		CNR1	0.894773	0.00294577	3
P62908	1.14582	0.0031602	11		CNTN1	1.30954	0.00273067	33
O35326	0.934123	0.00834429	2		CNTNAP2	1.46814	0.00331586	8
P35980	0.428565	0.0057381	8		CNTNAP4	1.33919	0.0101303	3
P47911	0.868661	0.00505306	4		CTNNB1	1.57895	0.00273067	9
P99024	-2.64755	0.0106287	4		CXADR	3.02121	0.00360779	4
Q9D6F9	1.44998	0.00304008	5		ENO1	1.3488	0.00273067	18
O88569	0.767942	0.00766301	19		EPHA4	1.74524	0.00655152	5
P01831	1.92818	0.00273806	3		FXYD6	0.483224	0.010985	4
P21619	0.90745	0.00366715	12		GABBR1	2.69948	0.00273067	8
P30275	0.945949	0.00588278	12		GABBR2	2.60406	0.00273067	11
P43276	0.839622	0.00472253	5		GNAO1	1.92539	0.00273067	14
Q03265	1.44828	0.0027931	30		GNB5	0.869226	0.00680595	5
Q60972	0.776372	0.0102252	6		GRIA1	0.818354	0.00466634	8
Q6ZWN5	0.976709	0.00471707	6		GRIA2	1.20851	0.00298284	22
Q99K48	1.05968	0.00273067	10		GRIA3	0.697444	0.0150663	7
Q9CWZ3	2.34377	0.00623507	2		GRIK3	3.64524	0.00273067	2
Q9ERD7	1.55346	0.00274825	10		GRIN1	0.185941	0.0365788	7
O55131	1.41986	0.00273067	18		GRIN2B	1.15706	0.0055054	5
P14869	1.08695	0.00470275	7		GRM2	1.23714	0.00294577	4
P16330	1.07185	0.00531499	26		GRM3	0.888431	0.0140329	6
P60202	2.07042	0.00274825	6		IGSF8	1.22541	0.00396081	8
P61979	1.22255	0.00273067	17		KCNA1	2.33265	0.00273067	2
P61982	1.51384	0.00273067	14		KCNA2	1.60269	0.00273067	6
P68372	-2.49008	0.00637636	16		KCNC1	1.77914	0.00329708	2
P99027	1.35259	0.00865787	4		KCTD12	1.60787	0.00422309	5
					KCTD16	1.50927	0.00545307	5
					L1CAM	1.778	0.00273067	8
					LSAMP	1.6453	0.00278233	8
					MARCKS	1.56612	0.00273067	14
					MARCKSL1	2.03481	0.00273067	2
					NCAM1	2.25303	0.00273067	43
					NRXN1	0.655903	0.0134127	5
					PEBP1	1.7429	0.00273067	8
					PPFIA2	1.54392	0.00278233	4
					PRRT2	1.52047	0.00273067	10
					PTPRD	1.21864	0.0119433	2
					PTPRS	1.88898	0.00273067	12
					RGS7	1.55609	0.00580303	7
					RGS9	1.68549	0.00273067	2
					SCN2A	2.13914	0.00273067	25
					SEPTIN7	1.41986	0.00273067	18
					SLC1A2	1.04706	0.00310501	25
					SLC4A8	2.93385	0.00305537	3
					SLC6A1	0.790388	0.00366715	9
					SLC6A3	1.26597	0.00544413	3
					SLC6A7	1.70779	0.0074676	4
					SLC6A9	1.81831	0.00485025	4
					SLC6A11	1.09553	0.00526608	8
					SNAP25	2.39686	0.00273067	18
					SNPH	2.75856	0.00273067	2
					STX1A	0.836287	0.00848152	14
					SYT7	3.42661	0.00273067	14
					VAPA	0.945876	0.00421452	10
					VAPB	1.23865	0.00297798	8

### Sheet: PFC-to-PAG Nrxn-TurboID
FALSE POSITIVE LIST					TRUE POSITIVE LIST
NUCLEAR DATASET	L2FC PAG DATASET	Q-VALUE	# PEPTIDES		Syngo pre	L2FC PAG DATSET	Q-VALUE	# PEPTIDES
O35326	-2.02603	0.0371223	2		PTPRS	2.15181	0.0138656	12
P35980	1.31506	0.0363706	8		SCN2A	1.66772	0.00897818	25
P43276	0.818774	0.00405579	5		SNAP25	1.48999	0.00467104	18
					SNPH	-3.29092	0.0369333	2
					SYT7	2.65977	0.00456356	14
