## Supplementary material for "Acute in vivo proximity labeling for membrane targeted proteomics in neuronal circuits": Table S7

### Sheet: Sheet 1
#clustering method	cluster number	cluster color	hex color	gene count	name in legend	primary description	secondary description	protein names
MCL	1	Red	#ff0000	4	SNARE complex	SNARE complex	-	Ykt6, Cplx1, Cplx2, Snap29
MCL	2	Brown	#ffb765	3	Translational machinery	aminoacyl-tRNA synthetase multienzyme complex	-	Dars, Rpl5, Serbp1
MCL	3	Dark Golden Rod	#a6b200	3	Netrin-1 signaling	Netrin-1 signaling	-	Pak1, Nck1, Tnik
MCL	4	Green	#a3ff65	3	Signal regulatory protein family interactions	Signal regulatory protein family interactions	Protein binding involved in heterotypic cell-cell adhesion	Ptpn11, Sirpa, Cd47
MCL	5	Green 2	#00b217	3	Axonal fasciculation	Axonal fasciculation	Mixed, incl. Protein localization to juxtaparanode region of axon, and Neural cell adhesion	Ncam2, Ncam1, L1cam
MCL	6	Cyan	#65ffcc	3	Clathrin-coated pit	Coated pit	Clathrin coat	Ap2s1, Picalm, Aak1
MCL	7	Dark Cyan	#008eb2	2	Mitochondrial prohibitin complex	Mitochondrial prohibitin complex	-	Phb2, Phb
MCL	9	Medium Blue	#2f00b2	2	Dynactin complex	-	-	Actr10, Capzb
