## Supplementary material for "Acute in vivo proximity labeling for membrane targeted proteomics in neuronal circuits": Table S8

### Sheet: sheet1
GO term ID	GO domain	GO term name	GO term name - hierarchical structure	GO parent term ID	GSEA p-value	GSEA FDR corrected p-value	GSEA count foreground/input	GSEA count background	genes - hgnc_id	genes - hgnc_symbol	genes - your genelist input	genes - without hierarchical rollup - hgnc_symbol
SYNGO:synprocess	BP	process in the synapse	process in the synapse		4.66841e-20	8.40314e-19	41	1281	HGNC:816;HGNC:19679;HGNC:11133;HGNC:2309;HGNC:2310;HGNC:14986;HGNC:15514;HGNC:1052;HGNC:565;HGNC:14340;HGNC:9784;HGNC:9401;HGNC:11042;HGNC:18540;HGNC:30765;HGNC:8590;HGNC:3380;HGNC:3378;HGNC:7605;HGNC:8060;HGNC:29943;HGNC:370;HGNC:6470;HGNC:7656;HGNC:8571;HGNC:8574;HGNC:6057;HGNC:10011;HGNC:24476;HGNC:29396;HGNC:17601;HGNC:244;HGNC:8659;HGNC:945;HGNC:1682;HGNC:10250;HGNC:10252;HGNC:17078;HGNC:409…	ATP2B3;AAK1;SNAP29;CPLX1;CPLX2;SNAP91;PICALM;BIN1;AP2S1;VPS29;RAB5B;PRKCE;SLC6A1;CPT1C;TNIK;PAK1;EPB41L3;EPB41L1;MYO6;NUMB;TENM2;AKAP12;L1CAM;NCAM1;PACSIN2;PAFAH1B1;INA;RHEB;DLGAP4;ELFN2;CADM3;ADD2;PCDH7;ADGRB3;CD47;ROBO2;ROCK2;CLASP2;GAD1;RPL5;UBA52	ATP2B3;AAK1;SNAP29;CPLX1;CPLX2;SNAP91;PICALM;BIN1;AP2S1;VPS29;RAB5B;PRKCE;SLC6A1;CPT1C;TNIK;PAK1;EPB41L3;EPB41L1;MYO6;NUMB;TENM2;AKAP12;L1CAM;NCAM1;PACSIN2;PAFAH1B1;INA;RHEB;DLGAP4;ELFN2;CADM3;ADD2;PCDH7;ADGRB3;CD47;ROBO2;ROCK2;CLASP2;GAD1;RPL5;UBA52
SYNGO:presynprocess	BP	process in the presynapse	--- process in the presynapse	SYNGO:synprocess	7.60119e-08	4.56071e-07	13	322	HGNC:816;HGNC:19679;HGNC:11133;HGNC:2309;HGNC:2310;HGNC:14986;HGNC:15514;HGNC:1052;HGNC:565;HGNC:14340;HGNC:9784;HGNC:9401;HGNC:11042	ATP2B3;AAK1;SNAP29;CPLX1;CPLX2;SNAP91;PICALM;BIN1;AP2S1;VPS29;RAB5B;PRKCE;SLC6A1	ATP2B3;AAK1;SNAP29;CPLX1;CPLX2;SNAP91;PICALM;BIN1;AP2S1;VPS29;RAB5B;PRKCE;SLC6A1
GO:0099509	BP	regulation of presynaptic cytosolic calcium levels	------ regulation of presynaptic cytosolic calcium levels (GO:0099509)	SYNGO:presynprocess			1	31	HGNC:816	ATP2B3	ATP2B3
GO:1905056	BP	ATPase-coupled calcium ion transmembrane transporter activity involved in regulation of presynaptic cytosolic calcium levels	--------- ATPase-coupled calcium ion transmembrane transporter activity involved in regulation of presynaptic cytosolic calcium levels (GO:1905056)	GO:0099509			1	1	HGNC:816	ATP2B3	ATP2B3	ATP2B3
GO:0099534	BP	calcium ion binding involved in regulation of presynaptic cytosolic calcium levels	--------- calcium ion binding involved in regulation of presynaptic cytosolic calcium levels (GO:0099534)	GO:0099509			0	2
GO:0099626	BP	voltage-gated calcium channel activity involved in regulation of presynaptic cytosolic calcium levels	--------- voltage-gated calcium channel activity involved in regulation of presynaptic cytosolic calcium levels (GO:0099626)	GO:0099509			0	9
GO:0099505	BP	regulation of presynaptic membrane potential	------ regulation of presynaptic membrane potential (GO:0099505)	SYNGO:presynprocess			0	48
GO:0099507	BP	ligand-gated ion channel activity involved in regulation of presynaptic membrane potential	--------- ligand-gated ion channel activity involved in regulation of presynaptic membrane potential (GO:0099507)	GO:0099505			0	24
GO:0099508	BP	voltage-gated ion channel activity involved in regulation of presynaptic membrane potential	--------- voltage-gated ion channel activity involved in regulation of presynaptic membrane potential (GO:0099508)	GO:0099505			0	17
GO:0150047	BP	G protein-coupled neurotransmitter receptor activity involved in regulation of presynaptic membrane potential	--------- G protein-coupled neurotransmitter receptor activity involved in regulation of presynaptic membrane potential (GO:0150047)	GO:0099505			0	5
GO:0140232	BP	intracellular cAMP-activated cation channel activity involved in regulation of presynaptic membrane potential	--------- intracellular cAMP-activated cation channel activity involved in regulation of presynaptic membrane potential (GO:0140232)	GO:0099505			0	1
GO:0140238	BP	presynaptic endocytosis	------ presynaptic endocytosis (GO:0140238)	SYNGO:presynprocess			1	6	HGNC:19679	AAK1	AAK1	AAK1
GO:0099504	BP	synaptic vesicle cycle	------ synaptic vesicle cycle (GO:0099504)	SYNGO:presynprocess	7.21499e-05	0.0001443	8	228	HGNC:11133;HGNC:2309;HGNC:2310;HGNC:14986;HGNC:15514;HGNC:1052;HGNC:565;HGNC:14340	SNAP29;CPLX1;CPLX2;SNAP91;PICALM;BIN1;AP2S1;VPS29	SNAP29;CPLX1;CPLX2;SNAP91;PICALM;BIN1;AP2S1;VPS29
GO:0098693	BP	regulation of synaptic vesicle cycle	--------- regulation of synaptic vesicle cycle (GO:0098693)	GO:0099504			1	21	HGNC:11133	SNAP29	SNAP29	SNAP29
GO:0097091	BP	synaptic vesicle clustering	--------- synaptic vesicle clustering (GO:0097091)	GO:0099504			0	9
GO:0099532	BP	synaptic vesicle endosomal processing	--------- synaptic vesicle endosomal processing (GO:0099532)	GO:0099504			0	14
GO:0016182	BP	synaptic vesicle budding from endosome	------------ synaptic vesicle budding from endosome (GO:0016182)	GO:0099532			0	4
GO:0016189	BP	synaptic vesicle to endosome fusion	------------ synaptic vesicle to endosome fusion (GO:0016189)	GO:0099532			0	5
GO:0016079	BP	synaptic vesicle exocytosis	--------- synaptic vesicle exocytosis (GO:0016079)	GO:0099504	0.0138807	0.0166568	3	83	HGNC:11133;HGNC:2309;HGNC:2310	SNAP29;CPLX1;CPLX2	SNAP29;CPLX1;CPLX2
GO:0099502	BP	calcium-dependent activation of synaptic vesicle fusion	------------ calcium-dependent activation of synaptic vesicle fusion (GO:0099502)	GO:0016079			0	13
GO:0150037	BP	regulation of calcium-dependent activation of synaptic vesicle fusion	--------------- regulation of calcium-dependent activation of synaptic vesicle fusion (GO:0150037)	GO:0099502			0	7
GO:2000300	BP	regulation of synaptic vesicle exocytosis	------------ regulation of synaptic vesicle exocytosis (GO:2000300)	GO:0016079			1	37	HGNC:11133	SNAP29	SNAP29	SNAP29
GO:0016081	BP	synaptic vesicle docking	------------ synaptic vesicle docking (GO:0016081)	GO:0016079			0	8
GO:0099148	BP	regulation of synaptic vesicle docking	--------------- regulation of synaptic vesicle docking (GO:0099148)	GO:0016081			0	3
GO:0031629	BP	synaptic vesicle fusion to presynaptic active zone membrane	------------ synaptic vesicle fusion to presynaptic active zone membrane (GO:0031629)	GO:0016079			2	6	HGNC:2309;HGNC:2310	CPLX1;CPLX2	CPLX1;CPLX2
GO:0031630	BP	regulation of synaptic vesicle fusion to presynaptic active zone membrane	--------------- regulation of synaptic vesicle fusion to presynaptic active zone membrane (GO:0031630)	GO:0031629			2	5	HGNC:2309;HGNC:2310	CPLX1;CPLX2	CPLX1;CPLX2	CPLX1;CPLX2
GO:0016082	BP	synaptic vesicle priming	------------ synaptic vesicle priming (GO:0016082)	GO:0016079			0	19
GO:0010807	BP	regulation of synaptic vesicle priming	--------------- regulation of synaptic vesicle priming (GO:0010807)	GO:0016082			0	7
GO:0098700	BP	synaptic vesicle neurotransmitter loading	--------- synaptic vesicle neurotransmitter loading (GO:0098700)	GO:0099504			0	9
GO:0099162	BP	regulation of synaptic vesicle neurotransmitter loading	------------ regulation of synaptic vesicle neurotransmitter loading (GO:0099162)	GO:0098700			0	2
GO:0099180	BP	zinc ion import into synaptic vesicle	--------- zinc ion import into synaptic vesicle (GO:0099180)	GO:0099504			0	2
GO:0097401	BP	synaptic vesicle proton loading	--------- synaptic vesicle proton loading (GO:0097401)	GO:0099504			0	21
GO:1901546	BP	regulation of proton loading	------------ regulation of proton loading (GO:1901546)	GO:0097401			0	2
GO:0048488	BP	synaptic vesicle endocytosis	--------- synaptic vesicle endocytosis (GO:0048488)	GO:0099504	0.000103895	0.000187011	5	75	HGNC:14986;HGNC:15514;HGNC:1052;HGNC:565;HGNC:14340	SNAP91;PICALM;BIN1;AP2S1;VPS29	SNAP91;PICALM;BIN1;AP2S1;VPS29	SNAP91;PICALM;BIN1;AP2S1
GO:1900242	BP	regulation of synaptic vesicle endocytosis	------------ regulation of synaptic vesicle endocytosis (GO:1900242)	GO:0048488			1	26	HGNC:14340	VPS29	VPS29	VPS29
GO:0016185	BP	synaptic vesicle budding from presynaptic endocytic zone membrane	------------ synaptic vesicle budding from presynaptic endocytic zone membrane (GO:0016185)	GO:0048488			0	1
GO:0098694	BP	regulation of synaptic vesicle budding from presynaptic endocytic zone membrane	--------------- regulation of synaptic vesicle budding from presynaptic endocytic zone membrane (GO:0098694)	GO:0016185			0	1
GO:0016191	BP	synaptic vesicle uncoating	------------ synaptic vesicle uncoating (GO:0016191)	GO:0048488			0	3
GO:0099525	BP	presynaptic dense core vesicle exocytosis	------ presynaptic dense core vesicle exocytosis (GO:0099525)	SYNGO:presynprocess			2	25	HGNC:9784;HGNC:9401	RAB5B;PRKCE	RAB5B;PRKCE	RAB5B
GO:0099161	BP	regulation of presynaptic dense core vesicle exocytosis	--------- regulation of presynaptic dense core vesicle exocytosis (GO:0099161)	GO:0099525			1	11	HGNC:9401	PRKCE	PRKCE	PRKCE
GO:0001504	BP	neurotransmitter uptake	------ neurotransmitter uptake (GO:0001504)	SYNGO:presynprocess			0	6
GO:0098810	BP	neurotransmitter reuptake	------ neurotransmitter reuptake (GO:0098810)	SYNGO:presynprocess			1	10	HGNC:11042	SLC6A1	SLC6A1	SLC6A1
GO:0051580	BP	regulation of neurotransmitter uptake	--------- regulation of neurotransmitter uptake (GO:0051580)	GO:0098810			0	5
SYNGO:presyn_chaperoneProteinFolding	BP	presynaptic protein folding	------ presynaptic protein folding	SYNGO:presynprocess			0	3
GO:0098928	BP	presynaptic signaling pathway	------ presynaptic signaling pathway (GO:0098928)	SYNGO:presynprocess			0	2
GO:0099526	BP	presynapse to nucleus signaling pathway	--------- presynapse to nucleus signaling pathway (GO:0099526)	GO:0098928			0	1
SYNGO:postsynprocess	BP	process in the postsynapse	--- process in the postsynapse	SYNGO:synprocess			9	289	HGNC:18540;HGNC:30765;HGNC:8590;HGNC:3380;HGNC:2309;HGNC:3378;HGNC:7605;HGNC:565;HGNC:8060	CPT1C;TNIK;PAK1;EPB41L3;CPLX1;EPB41L1;MYO6;AP2S1;NUMB	CPT1C;TNIK;PAK1;EPB41L3;CPLX1;EPB41L1;MYO6;AP2S1;NUMB
GO:0099566	BP	regulation of postsynaptic cytosolic calcium levels	------ regulation of postsynaptic cytosolic calcium levels (GO:0099566)	SYNGO:postsynprocess			0	15
GO:1905059	BP	ATPase-coupled calcium ion transmembrane transporter activity involved in regulation of postsynaptic cytosolic calcium levels	--------- ATPase-coupled calcium ion transmembrane transporter activity involved in regulation of postsynaptic cytosolic calcium levels (GO:1905059)	GO:0099566			0	1
GO:0099567	BP	calcium ion binding involved in regulation of postsynaptic cytosolic calcium levels	--------- calcium ion binding involved in regulation of postsynaptic cytosolic calcium levels (GO:0099567)	GO:0099566			0	1
GO:1905060	BP	calcium:cation antiporter activity involved in regulation of postsynaptic cytosolic calcium ion levels	--------- calcium:cation antiporter activity involved in regulation of postsynaptic cytosolic calcium ion levels (GO:1905060)	GO:0099566			0	3
GO:0098695	BP	inositol 1,4,5-trisphosphate receptor activity involved in regulation of postsynaptic cytosolic calcium levels	--------- inositol 1,4,5-trisphosphate receptor activity involved in regulation of postsynaptic cytosolic calcium levels (GO:0098695)	GO:0099566			0	1
GO:0099583	BP	neurotransmitter receptor activity involved in regulation of postsynaptic cytosolic calcium levels	--------- neurotransmitter receptor activity involved in regulation of postsynaptic cytosolic calcium levels (GO:0099583)	GO:0099566			0	1
GO:0098872	BP	G-protein coupled neurotransmitter receptor activity involved in regulation of postsynaptic cytosolic calcium levels	------------ G-protein coupled neurotransmitter receptor activity involved in regulation of postsynaptic cytosolic calcium levels (GO:0098872)	GO:0099583			0	1
GO:0060078	BP	regulation of postsynaptic membrane potential	------ regulation of postsynaptic membrane potential (GO:0060078)	SYNGO:postsynprocess			0	65
GO:0140233	BP	intracellular cAMP-activated cation channel activity involved in regulation of postsynaptic membrane potential	--------- intracellular cAMP-activated cation channel activity involved in regulation of postsynaptic membrane potential (GO:0140233)	GO:0060078			0	4
GO:0099579	BP	G protein-coupled neurotransmitter receptor activity involved in regulation of postsynaptic membrane potential	------------ G protein-coupled neurotransmitter receptor activity involved in regulation of postsynaptic membrane potential (GO:0099579)	GO:0140233			0	4
GO:1904315	BP	transmitter-gated ion channel activity involved in regulation of postsynaptic membrane potential	--------- transmitter-gated ion channel activity involved in regulation of postsynaptic membrane potential (GO:1904315)	GO:0060078			0	43
GO:1905030	BP	voltage-gated ion channel activity involved in regulation of postsynaptic membrane potential	--------- voltage-gated ion channel activity involved in regulation of postsynaptic membrane potential (GO:1905030)	GO:0060078			0	6
GO:0098962	BP	regulation of postsynaptic neurotransmitter receptor activity	------ regulation of postsynaptic neurotransmitter receptor activity (GO:0098962)	SYNGO:postsynprocess			0	24
GO:0099072	BP	regulation of postsynaptic membrane neurotransmitter receptor levels	------ regulation of postsynaptic membrane neurotransmitter receptor levels (GO:0099072)	SYNGO:postsynprocess	1.17738e-06	4.23856e-06	9	173	HGNC:18540;HGNC:30765;HGNC:8590;HGNC:3380;HGNC:2309;HGNC:3378;HGNC:7605;HGNC:565;HGNC:8060	CPT1C;TNIK;PAK1;EPB41L3;CPLX1;EPB41L1;MYO6;AP2S1;NUMB	CPT1C;TNIK;PAK1;EPB41L3;CPLX1;EPB41L1;MYO6;AP2S1;NUMB	CPT1C
GO:0099645	BP	neurotransmitter receptor localization to postsynaptic specialization membrane	--------- neurotransmitter receptor localization to postsynaptic specialization membrane (GO:0099645)	GO:0099072			3	58	HGNC:30765;HGNC:8590;HGNC:3380	TNIK;PAK1;EPB41L3	TNIK;PAK1;EPB41L3
GO:0098696	BP	regulation of neurotransmitter receptor localization to postsynaptic specialization membrane	------------ regulation of neurotransmitter receptor localization to postsynaptic specialization membrane (GO:0098696)	GO:0099645	0.00109955	0.00164933	3	32	HGNC:30765;HGNC:8590;HGNC:3380	TNIK;PAK1;EPB41L3	TNIK;PAK1;EPB41L3	TNIK;PAK1;EPB41L3
GO:0098967	BP	exocytic insertion of neurotransmitter receptor to postsynaptic membrane	--------- exocytic insertion of neurotransmitter receptor to postsynaptic membrane (GO:0098967)	GO:0099072			2	8	HGNC:2309;HGNC:3378	CPLX1;EPB41L1	CPLX1;EPB41L1
GO:0099145	BP	regulation of exocytic insertion of neurotransmitter receptor to postsynaptic membrane	------------ regulation of exocytic insertion of neurotransmitter receptor to postsynaptic membrane (GO:0099145)	GO:0098967			2	2	HGNC:2309;HGNC:3378	CPLX1;EPB41L1	CPLX1;EPB41L1	CPLX1;EPB41L1
GO:0098970	BP	postsynaptic neurotransmitter receptor diffusion trapping	--------- postsynaptic neurotransmitter receptor diffusion trapping (GO:0098970)	GO:0099072			0	8
GO:0150054	BP	regulation of postsynaptic neurotransmitter receptor diffusion trapping	------------ regulation of postsynaptic neurotransmitter receptor diffusion trapping (GO:0150054)	GO:0098970			0	5
GO:0098884	BP	postsynaptic neurotransmitter receptor endocytosis	--------- postsynaptic neurotransmitter receptor endocytosis (GO:0098884)	GO:0099072	0.00493649	0.00634692	3	56	HGNC:7605;HGNC:565;HGNC:8060	MYO6;AP2S1;NUMB	MYO6;AP2S1;NUMB	MYO6;AP2S1
GO:0099149	BP	regulation of postsynaptic neurotransmitter receptor endocytosis	------------ regulation of postsynaptic neurotransmitter receptor endocytosis (GO:0099149)	GO:0098884			1	44	HGNC:8060	NUMB	NUMB	NUMB
GO:0140239	BP	postsynaptic endocytosis	------ postsynaptic endocytosis (GO:0140239)	SYNGO:postsynprocess			0	1
GO:0150038	BP	postsynaptic dense core vesicle exocytosis	------ postsynaptic dense core vesicle exocytosis (GO:0150038)	SYNGO:postsynprocess			0	2
GO:0150044	BP	regulation of postsynaptic dense core vesicle exocytosis	--------- regulation of postsynaptic dense core vesicle exocytosis (GO:0150044)	GO:0150038			0	1
GO:0098926	BP	postsynaptic signaling pathway	------ postsynaptic signaling pathway (GO:0098926)	SYNGO:postsynprocess			0	18
GO:0099527	BP	postsynapse to nucleus signaling pathway	--------- postsynapse to nucleus signaling pathway (GO:0099527)	GO:0098926			0	16
GO:1905539	BP	regulation of postsynapse to nucleus signaling pathway	------------ regulation of postsynapse to nucleus signaling pathway (GO:1905539)	GO:0099527			0	2
GO:0099536	BP	synaptic signaling	--- synaptic signaling (GO:0099536)	SYNGO:synprocess			10	225	HGNC:8590;HGNC:29943;HGNC:370;HGNC:6470;HGNC:7656;HGNC:8571;HGNC:8574;HGNC:9401;HGNC:7605;HGNC:6057	PAK1;TENM2;AKAP12;L1CAM;NCAM1;PACSIN2;PAFAH1B1;PRKCE;MYO6;INA	PAK1;TENM2;AKAP12;L1CAM;NCAM1;PACSIN2;PAFAH1B1;PRKCE;MYO6;INA
GO:0099537	BP	trans-synaptic signaling	------ trans-synaptic signaling (GO:0099537)	GO:0099536	8.42166e-07	3.78974e-06	10	217	HGNC:8590;HGNC:29943;HGNC:370;HGNC:6470;HGNC:7656;HGNC:8571;HGNC:8574;HGNC:9401;HGNC:7605;HGNC:6057	PAK1;TENM2;AKAP12;L1CAM;NCAM1;PACSIN2;PAFAH1B1;PRKCE;MYO6;INA	PAK1;TENM2;AKAP12;L1CAM;NCAM1;PACSIN2;PAFAH1B1;PRKCE;MYO6;INA
GO:0099541	BP	trans-synaptic signaling by lipid	--------- trans-synaptic signaling by lipid (GO:0099541)	GO:0099537			1	11	HGNC:8590	PAK1	PAK1
GO:0099542	BP	trans-synaptic signaling by endocannabinoid	------------ trans-synaptic signaling by endocannabinoid (GO:0099542)	GO:0099541			1	11	HGNC:8590	PAK1	PAK1
GO:0098921	BP	retrograde trans-synaptic signaling by endocannabinoid	--------------- retrograde trans-synaptic signaling by endocannabinoid (GO:0098921)	GO:0099542			0	6
GO:0099178	BP	regulation of retrograde trans-synaptic signaling by endocanabinoid	------------------ regulation of retrograde trans-synaptic signaling by endocanabinoid (GO:0099178)	GO:0098921			0	3
GO:0099553	BP	trans-synaptic signaling by endocannabinoid, modulating synaptic transmission	--------------- trans-synaptic signaling by endocannabinoid, modulating synaptic transmission (GO:0099553)	GO:0099542			1	5	HGNC:8590	PAK1	PAK1
GO:0150036	BP	regulation of trans-synaptic signaling by endocannabinoid, modulating synaptic transmission	------------------ regulation of trans-synaptic signaling by endocannabinoid, modulating synaptic transmission (GO:0150036)	GO:0099553			1	4	HGNC:8590	PAK1	PAK1	PAK1
GO:0099540	BP	trans-synaptic signaling by neuropeptide	--------- trans-synaptic signaling by neuropeptide (GO:0099540)	GO:0099537			0	1
GO:0099543	BP	trans-synaptic signaling by soluble gas	--------- trans-synaptic signaling by soluble gas (GO:0099543)	GO:0099537			0	1
GO:0099548	BP	trans-synaptic signaling by nitric oxide	------------ trans-synaptic signaling by nitric oxide (GO:0099548)	GO:0099543			0	1
GO:0099555	BP	trans-synaptic signaling by nitric oxide, modulating synaptic transmission	--------------- trans-synaptic signaling by nitric oxide, modulating synaptic transmission (GO:0099555)	GO:0099548			0	1
GO:0098925	BP	retrograde trans-synaptic signaling by nitric oxide, modulating synaptic transmission	------------------ retrograde trans-synaptic signaling by nitric oxide, modulating synaptic transmission (GO:0098925)	GO:0099555			0	1
GO:0099545	BP	trans-synaptic signaling by trans-synaptic complex	--------- trans-synaptic signaling by trans-synaptic complex (GO:0099545)	GO:0099537			1	9	HGNC:29943	TENM2	TENM2
GO:0098942	BP	retrograde trans-synaptic signaling by trans-synaptic protein complex	------------ retrograde trans-synaptic signaling by trans-synaptic protein complex (GO:0098942)	GO:0099545			1	4	HGNC:29943	TENM2	TENM2	TENM2
GO:0099557	BP	trans-synaptic signaling by trans-synaptic complex, modulating synaptic transmission	------------ trans-synaptic signaling by trans-synaptic complex, modulating synaptic transmission (GO:0099557)	GO:0099545			0	2
GO:0099157	BP	trans-synaptic signalling via exosome	--------- trans-synaptic signalling via exosome (GO:0099157)	GO:0099537			0	1
GO:0099183	BP	trans-synaptic signaling by BDNF, modulating synaptic transmission	--------- trans-synaptic signaling by BDNF, modulating synaptic transmission (GO:0099183)	GO:0099537			0	7
GO:0150035	BP	regulation of trans-synaptic signaling by BDNF, modulating synaptic transmission	------------ regulation of trans-synaptic signaling by BDNF, modulating synaptic transmission (GO:0150035)	GO:0099183			0	3
GO:0099550	BP	trans-synaptic signaling, modulating synaptic transmission	--------- trans-synaptic signaling, modulating synaptic transmission (GO:0099550)	GO:0099537			0	7
GO:0007268	BP	chemical synaptic transmission	--------- chemical synaptic transmission (GO:0007268)	GO:0099537	1.54102e-05	3.96262e-05	8	182	HGNC:370;HGNC:6470;HGNC:7656;HGNC:8571;HGNC:8574;HGNC:9401;HGNC:7605;HGNC:6057	AKAP12;L1CAM;NCAM1;PACSIN2;PAFAH1B1;PRKCE;MYO6;INA	AKAP12;L1CAM;NCAM1;PACSIN2;PAFAH1B1;PRKCE;MYO6;INA
GO:0050804	BP	modulation of chemical synaptic transmission	------------ modulation of chemical synaptic transmission (GO:0050804)	GO:0007268	0.000388581	0.000635859	5	101	HGNC:370;HGNC:6470;HGNC:7656;HGNC:8571;HGNC:8574	AKAP12;L1CAM;NCAM1;PACSIN2;PAFAH1B1	AKAP12;L1CAM;NCAM1;PACSIN2;PAFAH1B1	AKAP12;L1CAM;NCAM1;PACSIN2;PAFAH1B1
GO:0099531	BP	presynaptic process involved in chemical synaptic transmission	------------ presynaptic process involved in chemical synaptic transmission (GO:0099531)	GO:0007268			2	48	HGNC:9401;HGNC:7605	PRKCE;MYO6	PRKCE;MYO6
GO:0099171	BP	presynaptic modulation of chemical synaptic transmission	--------------- presynaptic modulation of chemical synaptic transmission (GO:0099171)	GO:0099531			2	48	HGNC:9401;HGNC:7605	PRKCE;MYO6	PRKCE;MYO6	PRKCE;MYO6
GO:0099565	BP	postsynaptic process involved in chemical synaptic transmission	------------ postsynaptic process involved in chemical synaptic transmission (GO:0099565)	GO:0007268			1	39	HGNC:6057	INA	INA
GO:0099170	BP	postsynaptic modulation of chemical synaptic transmission	--------------- postsynaptic modulation of chemical synaptic transmission (GO:0099170)	GO:0099565			1	33	HGNC:6057	INA	INA	INA
GO:0099538	BP	synaptic signaling via neuropeptide	------ synaptic signaling via neuropeptide (GO:0099538)	GO:0099536			0	8
GO:0099163	BP	synaptic signaling by nitric oxide	------ synaptic signaling by nitric oxide (GO:0099163)	GO:0099536			0	3
GO:0150045	BP	regulation of synaptic signaling by nitric oxide	--------- regulation of synaptic signaling by nitric oxide (GO:0150045)	GO:0099163			0	2
GO:0050808	BP	synapse organization	--- synapse organization (GO:0050808)	SYNGO:synprocess	1.44249e-10	1.29824e-09	18	439	HGNC:10011;HGNC:8574;HGNC:24476;HGNC:6057;HGNC:7656;HGNC:29396;HGNC:17601;HGNC:244;HGNC:6470;HGNC:8060;HGNC:8659;HGNC:945;HGNC:1682;HGNC:10250;HGNC:8590;HGNC:10252;HGNC:29943;HGNC:17078	RHEB;PAFAH1B1;DLGAP4;INA;NCAM1;ELFN2;CADM3;ADD2;L1CAM;NUMB;PCDH7;ADGRB3;CD47;ROBO2;PAK1;ROCK2;TENM2;CLASP2	RHEB;PAFAH1B1;DLGAP4;INA;NCAM1;ELFN2;CADM3;ADD2;L1CAM;NUMB;PCDH7;ADGRB3;CD47;ROBO2;PAK1;ROCK2;TENM2;CLASP2
GO:0099172	BP	presynapse organization	------ presynapse organization (GO:0099172)	GO:0050808			0	2
GO:0099174	BP	regulation of presynapse organization	--------- regulation of presynapse organization (GO:0099174)	GO:0099172			0	2
GO:0099173	BP	postsynapse organization	------ postsynapse organization (GO:0099173)	GO:0050808			2	75	HGNC:10011;HGNC:8574	RHEB;PAFAH1B1	RHEB;PAFAH1B1
GO:0099175	BP	regulation of postsynapse organization	--------- regulation of postsynapse organization (GO:0099175)	GO:0099173			2	55	HGNC:10011;HGNC:8574	RHEB;PAFAH1B1	RHEB;PAFAH1B1	RHEB;PAFAH1B1
GO:0099084	BP	postsynaptic specialization organization	--------- postsynaptic specialization organization (GO:0099084)	GO:0099173			0	4
GO:0099563	BP	modification of synaptic structure	------ modification of synaptic structure (GO:0099563)	GO:0050808			1	57	HGNC:24476	DLGAP4	DLGAP4
GO:0099010	BP	modification of postsynaptic structure	--------- modification of postsynaptic structure (GO:0099010)	GO:0099563			1	54	HGNC:24476	DLGAP4	DLGAP4	DLGAP4
GO:0099159	BP	regulation of modification of postsynaptic structure	------------ regulation of modification of postsynaptic structure (GO:0099159)	GO:0099010			0	21
GO:0098885	BP	modification of postsynaptic actin cytoskeleton	------------ modification of postsynaptic actin cytoskeleton (GO:0098885)	GO:0099010			0	26
GO:1905274	BP	regulation of modification of postsynaptic actin cytoskeleton	--------------- regulation of modification of postsynaptic actin cytoskeleton (GO:1905274)	GO:0098885			0	13
GO:0099564	BP	modification of synaptic structure, modulating synaptic transmission	--------- modification of synaptic structure, modulating synaptic transmission (GO:0099564)	GO:0099563			0	1
GO:1905244	BP	regulation of modification of synaptic structure	--------- regulation of modification of synaptic structure (GO:1905244)	GO:0099563			0	2
GO:0098987	BP	regulation of modification of synapse structure, modulating synaptic transmission	------------ regulation of modification of synapse structure, modulating synaptic transmission (GO:0098987)	GO:1905244			0	2
GO:0050807	BP	regulation of synapse organization	------ regulation of synapse organization (GO:0050807)	GO:0050808			0	29
GO:0098918	BP	structural constituent of synapse	------ structural constituent of synapse (GO:0098918)	GO:0050808			1	38	HGNC:6057	INA	INA
GO:0099181	BP	structural constituent of presynapse	--------- structural constituent of presynapse (GO:0099181)	GO:0098918			0	11
GO:0098882	BP	structural constituent of active zone	------------ structural constituent of active zone (GO:0098882)	GO:0099181			0	8
GO:0098699	BP	structural constituent of presynaptic actin cytoskeleton	------------ structural constituent of presynaptic actin cytoskeleton (GO:0098699)	GO:0099181			0	1
GO:0099186	BP	structural constituent of postsynapse	--------- structural constituent of postsynapse (GO:0099186)	GO:0098918			1	28	HGNC:6057	INA	INA
GO:0098973	BP	structural constituent of postsynaptic actin cytoskeleton	------------ structural constituent of postsynaptic actin cytoskeleton (GO:0098973)	GO:0099186			0	6
GO:0099184	BP	structural constituent of postsynaptic intermediate filament cytoskeleton	------------ structural constituent of postsynaptic intermediate filament cytoskeleton (GO:0099184)	GO:0099186			1	2	HGNC:6057	INA	INA	INA
GO:0098879	BP	structural constituent of postsynaptic specialization	------------ structural constituent of postsynaptic specialization (GO:0098879)	GO:0099186			0	3
GO:0098919	BP	structural constituent of postsynaptic density	------------ structural constituent of postsynaptic density (GO:0098919)	GO:0099186			0	13
GO:0150043	BP	structural constituent of synapse-associated extracellular matrix	------ structural constituent of synapse-associated extracellular matrix (GO:0150043)	GO:0050808			0	1
GO:0099560	BP	synapse adhesion between pre- and post-synapse	------ synapse adhesion between pre- and post-synapse (GO:0099560)	GO:0050808	0.00291779	0.00404002	3	46	HGNC:7656;HGNC:29396;HGNC:17601	NCAM1;ELFN2;CADM3	NCAM1;ELFN2;CADM3	NCAM1;ELFN2;CADM3
GO:0099179	BP	regulation of synaptic membrane adhesion	--------- regulation of synaptic membrane adhesion (GO:0099179)	GO:0099560			0	7
GO:0008039	BP	synaptic target recognition	------ synaptic target recognition (GO:0008039)	GO:0050808			0	3
GO:0007416	BP	synapse assembly	------ synapse assembly (GO:0007416)	GO:0050808	0.0196248	0.0220779	4	172	HGNC:244;HGNC:6470;HGNC:8060;HGNC:8659	ADD2;L1CAM;NUMB;PCDH7	ADD2;L1CAM;NUMB;PCDH7	ADD2
GO:0099054	BP	presynapse assembly	--------- presynapse assembly (GO:0099054)	GO:0007416			0	15
GO:0051963	BP	regulation of synapse assembly	--------- regulation of synapse assembly (GO:0051963)	GO:0007416	0.0344911	0.03652	3	119	HGNC:6470;HGNC:8060;HGNC:8659	L1CAM;NUMB;PCDH7	L1CAM;NUMB;PCDH7	L1CAM
GO:1905606	BP	regulation of presynapse assembly	------------ regulation of presynapse assembly (GO:1905606)	GO:0051963			0	31
GO:0150052	BP	regulation of postsynapse assembly	------------ regulation of postsynapse assembly (GO:0150052)	GO:0051963			2	68	HGNC:8060;HGNC:8659	NUMB;PCDH7	NUMB;PCDH7	NUMB;PCDH7
GO:0098698	BP	postsynaptic specialization assembly	--------- postsynaptic specialization assembly (GO:0098698)	GO:0007416			0	43
GO:0099150	BP	regulation of postsynaptic specialization assembly	------------ regulation of postsynaptic specialization assembly (GO:0099150)	GO:0098698			0	9
GO:0097107	BP	postsynaptic density assembly	------------ postsynaptic density assembly (GO:0097107)	GO:0098698			0	29
GO:0099151	BP	regulation of postsynaptic density assembly	--------------- regulation of postsynaptic density assembly (GO:0099151)	GO:0097107			0	22
GO:0097104	BP	postsynaptic membrane assembly	--------- postsynaptic membrane assembly (GO:0097104)	GO:0007416			0	1
GO:0098883	BP	synapse disassembly	------ synapse disassembly (GO:0098883)	GO:0050808			2	13	HGNC:945;HGNC:1682	ADGRB3;CD47	ADGRB3;CD47
GO:1905806	BP	regulation of synapse disassembly	--------- regulation of synapse disassembly (GO:1905806)	GO:0098883			2	13	HGNC:945;HGNC:1682	ADGRB3;CD47	ADGRB3;CD47	ADGRB3;CD47
GO:0060074	BP	synapse maturation	------ synapse maturation (GO:0060074)	GO:0050808	3.00684e-06	9.02051e-06	5	34	HGNC:10250;HGNC:8590;HGNC:945;HGNC:10252;HGNC:24476	ROBO2;PAK1;ADGRB3;ROCK2;DLGAP4	ROBO2;PAK1;ADGRB3;ROCK2;DLGAP4	ROBO2
GO:0090128	BP	regulation of synapse maturation	--------- regulation of synapse maturation (GO:0090128)	GO:0060074	3.03779e-05	6.83503e-05	4	27	HGNC:8590;HGNC:945;HGNC:10252;HGNC:24476	PAK1;ADGRB3;ROCK2;DLGAP4	PAK1;ADGRB3;ROCK2;DLGAP4	PAK1;ADGRB3;ROCK2;DLGAP4
GO:0099558	BP	maintenance of synapse structure	------ maintenance of synapse structure (GO:0099558)	GO:0050808			2	23	HGNC:6470;HGNC:29943	L1CAM;TENM2	L1CAM;TENM2	L1CAM
GO:0099559	BP	maintenance of alignment of postsynaptic density and presynaptic active zone	--------- maintenance of alignment of postsynaptic density and presynaptic active zone (GO:0099559)	GO:0099558			1	4	HGNC:29943	TENM2	TENM2	TENM2
GO:0098880	BP	maintenance of postsynaptic specialization structure	--------- maintenance of postsynaptic specialization structure (GO:0098880)	GO:0099558			0	13
GO:0099562	BP	maintenance of postsynaptic density structure	------------ maintenance of postsynaptic density structure (GO:0099562)	GO:0098880			0	6
GO:0099187	BP	presynaptic cytoskeleton organization	------ presynaptic cytoskeleton organization (GO:0099187)	GO:0050808			1	9	HGNC:17078	CLASP2	CLASP2	CLASP2
GO:0099140	BP	presynaptic actin cytoskeleton organization	--------- presynaptic actin cytoskeleton organization (GO:0099140)	GO:0099187			0	8
GO:0099188	BP	postsynaptic cytoskeleton organization	------ postsynaptic cytoskeleton organization (GO:0099188)	GO:0050808			2	27	HGNC:10252;HGNC:29943	ROCK2;TENM2	ROCK2;TENM2
GO:0098974	BP	postsynaptic actin cytoskeleton organization	--------- postsynaptic actin cytoskeleton organization (GO:0098974)	GO:0099188			1	21	HGNC:10252	ROCK2	ROCK2	ROCK2
GO:0099190	BP	postsynaptic spectrin-associated cytoskeleton organization	--------- postsynaptic spectrin-associated cytoskeleton organization (GO:0099190)	GO:0099188			1	4	HGNC:29943	TENM2	TENM2	TENM2
SYNGO:metabolism	BP	metabolism	--- metabolism	SYNGO:synprocess	0.156373	0.156373	3	231	HGNC:4092;HGNC:10360;HGNC:12458	GAD1;RPL5;UBA52	GAD1;RPL5;UBA52
SYNGO:presyn_ATPmetabolic	BP	ATP metabolic process in the presynapse	------ ATP metabolic process in the presynapse	SYNGO:metabolism			0	3
SYNGO:presyn_regulationATPmetabolic	BP	regulation of ATP metabolic process in the presynapse	--------- regulation of ATP metabolic process in the presynapse	SYNGO:presyn_ATPmetabolic			0	3
SYNGO:postsyn_ATPmetabolic	BP	ATP metabolic process in the postsynapse	------ ATP metabolic process in the postsynapse	SYNGO:metabolism			0	1
GO:0099546	BP	protein catabolic process, modulating synaptic transmission	------ protein catabolic process, modulating synaptic transmission (GO:0099546)	SYNGO:metabolism			0	1
GO:0099574	BP	regulation of protein catabolic process at synapse, modulating synaptic transmission	------ regulation of protein catabolic process at synapse, modulating synaptic transmission (GO:0099574)	SYNGO:metabolism			0	9
GO:0099576	BP	regulation of protein catabolic process at postsynapse, modulating synaptic transmission	--------- regulation of protein catabolic process at postsynapse, modulating synaptic transmission (GO:0099576)	GO:0099574			0	6
GO:0099575	BP	regulation of protein catabolic process at presynapse, modulating synaptic transmission	--------- regulation of protein catabolic process at presynapse, modulating synaptic transmission (GO:0099575)	GO:0099574			0	2
GO:0099547	BP	regulation of translation at synapse, modulating synaptic transmission	------ regulation of translation at synapse, modulating synaptic transmission (GO:0099547)	SYNGO:metabolism			0	32
GO:0099578	BP	regulation of translation at postsynapse, modulating synaptic transmission	--------- regulation of translation at postsynapse, modulating synaptic transmission (GO:0099578)	GO:0099547			0	28
GO:0099577	BP	regulation of translation at presynapse, modulating synaptic transmission	--------- regulation of translation at presynapse, modulating synaptic transmission (GO:0099577)	GO:0099547			0	2
GO:0042135	BP	neurotransmitter catabolic process	------ neurotransmitter catabolic process (GO:0042135)	SYNGO:metabolism			0	2
GO:0140246	BP	protein catabolic process at synapse	------ protein catabolic process at synapse (GO:0140246)	SYNGO:metabolism			0	85
GO:0140247	BP	protein catabolic process at presynapse	--------- protein catabolic process at presynapse (GO:0140247)	GO:0140246			0	65
GO:0140251	BP	regulation protein catabolic process at presynapse	------------ regulation protein catabolic process at presynapse (GO:0140251)	GO:0140247			0	4
GO:0140249	BP	protein catabolic process at postsynapse	--------- protein catabolic process at postsynapse (GO:0140249)	GO:0140246			0	80
GO:0140252	BP	regulation protein catabolic process at postsynapse	------------ regulation protein catabolic process at postsynapse (GO:0140252)	GO:0140249			0	15
GO:0042136	BP	neurotransmitter biosynthetic process	------ neurotransmitter biosynthetic process (GO:0042136)	SYNGO:metabolism			1	2	HGNC:4092	GAD1	GAD1	GAD1
GO:0140241	BP	translation at synapse	------ translation at synapse (GO:0140241)	SYNGO:metabolism			2	93	HGNC:10360;HGNC:12458	RPL5;UBA52	RPL5;UBA52
GO:0140236	BP	translation at presynapse	--------- translation at presynapse (GO:0140236)	GO:0140241			2	88	HGNC:10360;HGNC:12458	RPL5;UBA52	RPL5;UBA52	RPL5;UBA52
GO:0140242	BP	translation at postsynapse	--------- translation at postsynapse (GO:0140242)	GO:0140241			2	93	HGNC:10360;HGNC:12458	RPL5;UBA52	RPL5;UBA52	RPL5;UBA52
GO:0140245	BP	regulation of translation at postsynapse	------------ regulation of translation at postsynapse (GO:0140245)	GO:0140242			0	4
GO:0140235	BP	RNA polyadenylation at postsynapse	------ RNA polyadenylation at postsynapse (GO:0140235)	SYNGO:metabolism			0	1
SYNGO:transport	BP	transport	--- transport	SYNGO:synprocess			0	54
GO:0008088	BP	axo-dendritic transport	------ axo-dendritic transport (GO:0008088)	SYNGO:transport			0	28
GO:0098930	BP	axonal transport	--------- axonal transport (GO:0098930)	GO:0008088			0	10
GO:0008089	BP	anterograde axonal transport	------------ anterograde axonal transport (GO:0008089)	GO:0098930			0	6
GO:0099641	BP	anterograde axonal protein transport	--------------- anterograde axonal protein transport (GO:0099641)	GO:0008089			0	2
GO:0140231	BP	anterograde axonal transport of neurotransmitter receptor complex	--------------- anterograde axonal transport of neurotransmitter receptor complex (GO:0140231)	GO:0008089			0	1
GO:0099088	BP	axonal transport of messenger ribonucleoprotein complex	------------ axonal transport of messenger ribonucleoprotein complex (GO:0099088)	GO:0098930			0	1
GO:0098935	BP	dendritic transport	--------- dendritic transport (GO:0098935)	GO:0008088			0	19
GO:0098937	BP	anterograde dendritic transport	------------ anterograde dendritic transport (GO:0098937)	GO:0098935			0	9
GO:0098971	BP	anterograde dendritic transport of neurotransmitter receptor complex	--------------- anterograde dendritic transport of neurotransmitter receptor complex (GO:0098971)	GO:0098937			0	6
GO:0098939	BP	dendritic transport of mitochondrion	------------ dendritic transport of mitochondrion (GO:0098939)	GO:0098935			0	1
GO:0098961	BP	dendritic transport of ribonucleoprotein complex	------------ dendritic transport of ribonucleoprotein complex (GO:0098961)	GO:0098935			0	6
GO:0098963	BP	dendritic transport of messenger ribonucleoprotein complex	--------------- dendritic transport of messenger ribonucleoprotein complex (GO:0098963)	GO:0098961			0	6
GO:0098964	BP	anterograde dendritic transport of messenger ribonucleoprotein complex	------------------ anterograde dendritic transport of messenger ribonucleoprotein complex (GO:0098964)	GO:0098963			0	2
GO:0098934	BP	retrograde dendritic transport	------------ retrograde dendritic transport (GO:0098934)	GO:0098935			0	1
GO:0099514	BP	synaptic vesicle cytoskeletal transport	------ synaptic vesicle cytoskeletal transport (GO:0099514)	SYNGO:transport			0	4
GO:0099517	BP	synaptic vesicle transport along microtubule	--------- synaptic vesicle transport along microtubule (GO:0099517)	GO:0099514			0	4
GO:0048490	BP	anterograde synaptic vesicle transport	------------ anterograde synaptic vesicle transport (GO:0048490)	GO:0099517			0	4
GO:1903742	BP	regulation of anterograde synaptic vesicle transport	--------------- regulation of anterograde synaptic vesicle transport (GO:1903742)	GO:0048490			0	2
GO:0099158	BP	regulation of recycling endosome localization within postsynapse	------- regulation of recycling endosome localization within postsynapse (GO:0099158)	SYNGO:transport			0	2
GO:0099089	BP	establishment of endoplasmic reticulum localization to postsynapse	------ establishment of endoplasmic reticulum localization to postsynapse (GO:0099089)	SYNGO:transport			0	1
GO:0099637	BP	neurotransmitter receptor transport	------ neurotransmitter receptor transport (GO:0099637)	SYNGO:transport			0	19
GO:0098968	BP	neurotransmitter receptor transport postsynaptic membrane to endosome	--------- neurotransmitter receptor transport postsynaptic membrane to endosome (GO:0098968)	GO:0099637			0	2
GO:0098877	BP	neurotransmitter receptor transport to plasma membrane	--------- neurotransmitter receptor transport to plasma membrane (GO:0098877)	GO:0099637			0	15
GO:0098969	BP	neurotransmitter receptor transport to postsynaptic membrane	------------ neurotransmitter receptor transport to postsynaptic membrane (GO:0098969)	GO:0098877			0	5
GO:0099639	BP	neurotransmitter receptor transport, endosome to plasma membrane	------------ neurotransmitter receptor transport, endosome to plasma membrane (GO:0099639)	GO:0098877			0	11
GO:0098887	BP	neurotransmitter receptor transport, endosome to postsynaptic membrane	--------------- neurotransmitter receptor transport, endosome to postsynaptic membrane (GO:0098887)	GO:0099639			0	10
GO:0099152	BP	regulation of neurotransmitter receptor transport, endosome to postsynaptic membrane	------------------ regulation of neurotransmitter receptor transport, endosome to postsynaptic membrane (GO:0099152)	GO:0098887			0	2
GO:0098943	BP	neurotransmitter receptor transport, postsynaptic endosome to lysosome	--------- neurotransmitter receptor transport, postsynaptic endosome to lysosome (GO:0098943)	GO:0099637			0	2

### Sheet: Sheet2
Presynaptic	------ synaptic vesicle cycle (GO:0099504)	SNAP29	CPLX1	CPLX2	SNAP91	PICALM	BIN1	AP2S1	VPS29
	--------- synaptic vesicle exocytosis (GO:0016079)	SNAP29	CPLX1	CPLX2
	------------ regulation of synaptic vesicle endocytosis (GO:1900242)	SNAP91	PICALM	BIN1	AP2S1	VPS29
Postsynaptic	------ regulation of postsynaptic membrane neurotransmitter receptor levels (GO:0099072)	CPT1C	TNIK	PAK1	EPB41L3	CPLX1	EPB41L1	MYO6	AP2S1	NUMB
	------------ regulation of neurotransmitter receptor localization to postsynaptic specialization membrane (GO:0098696)	TNIK	PAK1	EPB41L3
	--------- postsynaptic neurotransmitter receptor endocytosis (GO:0098884)	MYO6	AP2S1	NUMB
Transsynaptic Signaling	--------- chemical synaptic transmission (GO:0007268)	AKAP12	L1CAM	NCAM1	PACSIN2	PAFAH1B1	PRKCE	MYO6	INA
	------------ modulation of chemical synaptic transmission (GO:0050804)	AKAP12	L1CAM	NCAM1	PACSIN2	PAFAH1B1
Synapse Organization	------ synapse adhesion between pre- and post-synapse (GO:0099560)	NCAM1	ELFN2	CADM3
	------ synapse assembly (GO:0007416)	ADD2	L1CAM	NUMB	PCDH7
	--------- regulation of synapse assembly (GO:0051963)	L1CAM	NUMB	PCDH7
	------ synapse maturation (GO:0060074)	ROBO2	PAK1	ADGRB3	ROCK2	DLGAP4
	--------- regulation of synapse maturation (GO:0090128)	PAK1	ADGRB3	ROCK2	DLGAP4
